# DNA methylation memory of pancreatic acinar-ductal metaplasia transition state altering Kras-downstream PI3K and Rho GTPase signaling in the absence of Kras mutation

**DOI:** 10.1101/2024.10.26.620414

**Authors:** Emily K.W. Lo, Adrian Idrizi, Rakel Tryggvadottir, Weiqiang Zhou, Wenpin Hou, Hongkai Ji, Patrick Cahan, Andrew P. Feinberg

**Author notes:** Correspondence to: Patrick Cahan, 733 N Broadway, MRB 653, Baltimore, MD 21205, Andrew P. Feinberg, 855 N. Wolfe St. Rangos 570 Baltimore, MD 21205.

## Abstract

A critical area of recent cancer research is the emergence of transition states between normal and cancer that exhibit increased cell plasticity which underlies tumor cell heterogeneity. Pancreatic ductal adenocarcinoma (PDAC) can arise from the combination of a transition state termed acinar-to-ductal metaplasia (ADM) and a gain-of-function mutation in the proto-oncogene *KRAS*. During ADM, digestive enzyme-producing acinar cells acquire a transient ductal epithelium-like phenotype while maintaining their geographical acinar organization. One route of ADM initiation is the overexpression of the *Krüppel-like factor 4* gene (*KLF4*) in the absence of oncogenic driver mutations. Here, we asked to what extent cells acquire and retain an epigenetic memory of the ADM transition state in the absence of oncogene mutation. We identified differential DNA methylation at Kras-downstream *PI3K* and *Rho*/*Rac*/*Cdc42* GTPase pathway genes during ADM, as well as a corresponding gene expression increase in these pathways. Importantly, differential methylation persisted after gene expression returned to normal. Caerulein exposure, which induces widespread digestive system changes in addition to ADM, showed similar changes in DNA methylation in ADM cells. Regions of differential methylation were enriched for motifs of KLF and AP-1 family transcription factors, as were those of human pancreatic intraepithelial neoplasia (PanIN) samples, demonstrating the relevance of this epigenetic transition state memory in human carcinogenesis. Finally, single-cell spatial transcriptomics revealed that these ADM transition cells were enriched for PI3K pathway and AP1 family members, linking epigenetic memory to cancer cell plasticity even in the absence of oncogene mutation.
