## Supplementary Table 1 for "DNA methylation memory of pancreatic acinar-ductal metaplasia transition state altering Kras-downstream PI3K and Rho GTPase signaling in the absence of Kras mutation"

### Sheet: Sheet1
Experiment	Sex	Condition	Timepoint	Mouse ID	Bodyweight (g)	Pancreas weight (mg)	Pancreas weight as % of bodyweight
Klf4	F	Littermate Control	D2	A52	23.67	341	1.44064
Klf4	F	Littermate Control	D2	A53	22.88	225	0.983392
Klf4	F	Littermate Control	D4	A73	18.91	233	1.23215
Klf4	F	Littermate Control	D4	A77	21.355	241	1.12854
Klf4	F	Littermate Control	D7	A72	20.037	269	1.34252
Klf4	F	Littermate Control	D7	A76	20.033	193	0.96341
Klf4	M	Littermate Control	D2	A60	26.86	325	1.20998
Klf4	M	Littermate Control	D2	A78	25.13	311	1.23756
Klf4	M	Littermate Control	D4	A54	30.27	285	0.941526
Klf4	M	Littermate Control	D7	A55	32.012	393	1.22766
Klf4	M	Littermate Control	D7	A58	30.293	310	1.02334
Klf4	F	AK	D2	A65	21.066	190	0.901927
Klf4	F	AK	D2	A71	22.71	200	0.880669
Klf4	F	AK	D4	A46	26.189	330	1.26007
Klf4	F	AK	D4	A62	25.86	254	0.982212
Klf4	F	AK	D7	A47	24.31	210	0.863842
Klf4	F	AK	D7	A68	21.275	189	0.888367
Klf4	M	AK	D2	A29	38.54	462	1.19875
Klf4	M	AK	D2	A34	37.54	425	1.13213
Klf4	M	AK	D4	A31	42.469	335	0.788811
Klf4	M	AK	D4	A57	32.44	270	0.832306
Klf4	M	AK	D7	A66	28.98	247	0.852312
Klf4	M	AK	D7	A67	30.68	247	0.805085
Caerulein	F	Saline sham	D2	FP1	14.8	169	1.14189
Caerulein	F	Saline sham	D2	FP2	15.04	186	1.2367
Caerulein	F	Saline sham	D4	FP3	16	207	1.29375
Caerulein	F	Saline sham	D4	FP4	17.9	227	1.26816
Caerulein	F	Saline sham	D7	FP5	18.26	287	1.57174
Caerulein	F	Saline sham	D7	FP6	16.85	221	1.31157
Caerulein	M	Saline sham	D2	MP1	20.7	175	0.845411
Caerulein	M	Saline sham	D2	MP2	21.4	278	1.29907
Caerulein	M	Saline sham	D4	MP3	20.9	276	1.32057
Caerulein	M	Saline sham	D4	MP4	20.2	235	1.16337
Caerulein	M	Saline sham	D7	MP5	22.7	371	1.63436
Caerulein	M	Saline sham	D7	MP6	21.6	294	1.36111
Caerulein	F	Caerulein-treated	D2	FC1	15.5	131	0.845161
Caerulein	F	Caerulein-treated	D2	FC2	15.5	172	1.10968
Caerulein	F	Caerulein-treated	D4	FC3	18.2	163	0.895604
Caerulein	F	Caerulein-treated	D4	FC4	16.6	155	0.933735
Caerulein	F	Caerulein-treated	D7	FC5	16.8	228	1.35714
Caerulein	F	Caerulein-treated	D7	FC6	17.75	237	1.33521
Caerulein	M	Caerulein-treated	D2	MC1	19.4	213	1.09794
Caerulein	M	Caerulein-treated	D2	MC2	20.2	223	1.10396
Caerulein	M	Caerulein-treated	D4	MC3	19.5	158	0.810256
Caerulein	M	Caerulein-treated	D4	MC4	19.9	180	0.904523
Caerulein	M	Caerulein-treated	D7	MC5	20.5	209	1.01951
Caerulein	M	Caerulein-treated	D7	MC6	21.9	305	1.39269
