## Supplementary Table 2 for "DNA methylation memory of pancreatic acinar-ductal metaplasia transition state altering Kras-downstream PI3K and Rho GTPase signaling in the absence of Kras mutation"

### Sheet: WGBS
Experiment Name	Sample Name	Timepoint	Genotype	Sex	LCM Cell Type	WGBS Alignment Rate	Duplication Rate	# reads after QC and deduplication	CpG Coverage (X)	Bisulfite Conversion Rate
KLF4 (AK)	A29_M_P_K4_D2_ADM	Day 2	Ptf1a-rtTA; TRE-KLF4	M	ADM	0.7593	0.3198	204403541	14.2195	0.994
KLF4 (AK)	A29_M_P_K4_D2_duct	Day 2	Ptf1a-rtTA; TRE-KLF4	M	duct	0.7559	0.3098	307927367	21.0894	0.994
KLF4 (AK)	A34_M_P_K4_D2_ADM	Day 2	Ptf1a-rtTA; TRE-KLF4	M	ADM	0.7399	0.3009	294924074	20.7746	0.993
KLF4 (AK)	A34_M_P_K4_D2_duct	Day 2	Ptf1a-rtTA; TRE-KLF4	M	duct	0.7473	0.2863	237857266	16.8121	0.993
KLF4 (AK)	A31_M_P_K4_D4_ADM	Day 4	Ptf1a-rtTA; TRE-KLF4	M	ADM	0.7642	0.3349	257115032	17.9925	0.993
KLF4 (AK)	A31_M_P_K4_D4_duct	Day 4	Ptf1a-rtTA; TRE-KLF4	M	duct	0.7637	0.3138	299132202	21.0335	0.992
KLF4 (AK)	A46_F_P_K4_D4_ADM	Day 4	Ptf1a-rtTA; TRE-KLF4	F	ADM	0.7491	0.4334	279781414	19.0926	0.993
KLF4 (AK)	A46_F_P_K4_D4_duct	Day 4	Ptf1a-rtTA; TRE-KLF4	F	duct	0.7478	0.3146	321665285	21.6956	0.994
KLF4 (AK)	A47_F_P_K4_D7_acinar	Day 7	Ptf1a-rtTA; TRE-KLF4	F	acinar	0.7733	0.3254	291320489	20.5677	0.993
KLF4 (AK)	A47_F_P_K4_D7_duct	Day 7	Ptf1a-rtTA; TRE-KLF4	F	duct	0.7768	0.2989	276020805	19.6216	0.994
KLF4 (AK)	A66_M_P_K4_D7_acinar	Day 7	Ptf1a-rtTA; TRE-KLF4	M	acinar	0.7365	0.3611	258666878	18.2325	0.993
KLF4 (AK)	A66_M_P_K4_D7_duct	Day 7	Ptf1a-rtTA; TRE-KLF4	M	duct	0.7624	0.263	293523101	20.4671	0.99325
KLF4 (AK)	A53_F_LM_D2_acinar	Day 2	TRE-KLF4	F	acinar	0.7473	0.3473	239927463	15.6976	0.993
KLF4 (AK)	A53_F_LM_D2_duct	Day 2	TRE-KLF4	F	duct	0.7395	0.2748	285716914	19.7	0.993
KLF4 (AK)	A60_M_WT_LM_D2_acinar	Day 2	WT	M	acinar	0.7445	0.3754	277374679	18.4982	0.994
KLF4 (AK)	A60_M_WT_LM_D2_duct	Day 2	WT	M	duct	0.7448	0.3549	273832363	19.1005	0.994
KLF4 (AK)	A73_F_LM_D4_acinar	Day 4	TRE-KLF4	F	acinar	0.7601	0.3688	225423103	15.6382	0.994
KLF4 (AK)	A73_F_LM_D4_duct	Day 4	TRE-KLF4	F	duct	0.7709	0.2599	361826824	24.887	0.993
KLF4 (AK)	A72_F_LM_D7_acinar	Day 7	TRE-KLF4	F	acinar	0.7621	0.3354	279338041	19.0947	0.992
KLF4 (AK)	A72_F_LM_D7_duct	Day 7	TRE-KLF4	F	duct	0.7678	0.3479	325337141	22.7265	0.993
Caerulein	D2FC1_ADM	Day 2	WT	F	ADM	0.7513	0.3887	254765483	17.4664	0.993
Caerulein	D2FC1_duct	Day 2	WT	F	duct	0.7707	0.3315	310524985	21.9946	0.993
Caerulein	D2MC1_ADM	Day 2	WT	M	ADM	0.7735	0.3082	254286084	17.6563	0.994
Caerulein	D2MC1_duct	Day 2	WT	M	duct	0.7698	0.3609	240458666	16.3319	0.994
Caerulein	D4FC3_ADM	Day 4	WT	F	ADM	0.769	0.3311	282119606	19.272	0.993
Caerulein	D4FC3_duct	Day 4	WT	F	duct	0.7735		360000000	23.8239	0.993
Caerulein	D4MC4_ADM	Day 4	WT	M	ADM	0.776	0.3149	271923332	17.6805	0.994
Caerulein	D4MC4_duct	Day 4	WT	M	duct	0.7657	0.2852	248708079	17.4261	0.993
Caerulein	D7FC6_acinar	Day 7	WT	F	acinar	0.777	0.2928	313987757	19.3299	0.994
Caerulein	D7FC6_duct	Day 7	WT	F	duct	0.7718	0.3141	300012416	20.0773	0.994
Caerulein	D7MC6_acinar	Day 7	WT	M	acinar	0.7527	0.385	284750544	19.3552	0.994
Caerulein	D7MC6_duct	Day 7	WT	M	duct	0.7638	0.3006	345725009	21.9557	0.993
Caerulein	D2FP1_acinar	Day 2	WT	F	acinar	0.7706	0.3526	298992230	20.1703	0.994
Caerulein	D2FP1_duct	Day 2	WT	F	duct	0.7767	0.3665	283543644	18.8049	0.994
Caerulein	D2MP1_acinar	Day 2	WT	M	acinar	0.773	0.3209	315248909	21.5479	0.994
Caerulein	D2MP1_duct	Day 2	WT	M	duct	0.7739	0.2833	331853665	23.0342	0.994
Caerulein	D4FP4_acinar	Day 4	WT	F	acinar	0.7249	0.3201	221198082	14.3401	0.994
Caerulein	D4FP4_duct	Day 4	WT	F	duct	0.7484	0.3029	198412351	12.4679	0.994
Caerulein	D7FP6_acinar	Day 7	WT	F	acinar	0.7715	0.4501	278153293	18.089	0.992
Caerulein	D7FP6_duct	Day 7	WT	F	duct	0.7658	0.3416	306775574	19.6767	0.994

### Sheet: Visium_FFPE
Experiment Name	Sample Name	Timepoint	Genotype	Phenotype	Sex	Visium Library Size	Visium Seq Saturation	Visium mean reads per spot	Visium median genes per spot	Visium # spots covered
KLF4 (AK)	A29_M_P_K4_D2	Day 2	Ptf1a-rtTA; TRE-KLF4	ADM	M	209945930	0.941	75957	458	2900
KLF4 (AK)	A34_M_P_K4_D2	Day 2	Ptf1a-rtTA; TRE-KLF4	ADM	M	123979928	0.967	51961	120	2350
KLF4 (AK)	A46_F_P_K4_D4	Day 4	Ptf1a-rtTA; TRE-KLF4	ADM	F	223732238	0.917	58201	1430	4100
KLF4 (AK)	A31_M_P_K4_D4	Day 4	Ptf1a-rtTA; TRE-KLF4	ADM	M	180538093	0.856	54251	1279	3200
KLF4 (AK)	A47_F_P_K4_D7	Day 7	Ptf1a-rtTA; TRE-KLF4	Recovered ADM	F	188233068	0.916	56800	817	3200
KLF4 (AK)	A66_M_P_K4_D7	Day 7	Ptf1a-rtTA; TRE-KLF4	Recovered ADM	M	240597443	0.851	61134	376	3100
KLF4 (AK)	A53_F_LM_D2	Day 2	TRE-KLF4	Normal	F	180878505	0.939	60718	208	2900
KLF4 (AK)	A60_M_WT_LM_D2	Day 2	WT	Normal	M	179773542	0.952	64574	169	2700
KLF4 (AK)	A73_F_LM_D4	Day 4	TRE-KLF4	Normal	F	213396167	0.783	77313	692	3900
KLF4 (AK)	A72_F_LM_D7	Day 7	TRE-KLF4	Normal	F	201640315	0.962	57073	110	3700
Caerulein	D2FC1	Day 2	WT	Pancreatitis (ADM)	F	144818289	0.571	78322	5077	2100
Caerulein	D2MC1	Day 2	WT	Pancreatitis (ADM)	M	89335063	0.517	61642	1700	1200
Caerulein	D4FC3	Day 4	WT	Pancreatitis (ADM)	F	132630036	0.847	78156	1532	1900
Caerulein	D4MC4	Day 4	WT	Pancreatitis (ADM)	M	116049193	0.818	74248	1808	1700
Caerulein	D7FC6	Day 7	WT	Recovered Pancreatitis	F	129561432	0.831	61549	1086	2200
Caerulein	D7MC6	Day 7	WT	Recovered Pancreatitis	M	130008661	0.766	60780	1775	2200
Caerulein	D2FP1	Day 2	WT	Normal	F	86298141	0.665	86733	6117	1500
Caerulein	D2MP1	Day 2	WT	Normal	M	85091120	0.537	107984	3156	1000
Caerulein	D4FP4	Day 4	WT	Normal	F	101649092	0.741	69862	712	1700
Caerulein	D7FP6	Day 7	WT	Normal	F	122846891	0.606	59838	1623	2200
