## Supplementary Table 3 for "DNA methylation memory of pancreatic acinar-ductal metaplasia transition state altering Kras-downstream PI3K and Rho GTPase signaling in the absence of Kras mutation"

### Sheet: Sheet1
Sample	Type	Timepoint	Hugo_Symbol	Gene	NCBI_Build	Chromosome	Start_Position	End_Position	Variant_Classification	Variant_Type	Reference_Allele	Variant_Allele	HGVSc	HGVSp	HGVSp_Short	Total_Reads_at_Locus	Ref_Allele_Count	Variant_Allele_Count
A53_F_LM_D2_acinar	Littermate control	D2	Cftr	ENSMUSG00000041301	GRCm39	6	18320874	18320874	Missense_Mutation	SNP	G	T	c.4273G>T	p.Ala1425Ser	p.A1425S	31	28	3
A53_F_LM_D2_acinar	Littermate control	D2	Gata6	ENSMUSG00000005836	GRCm39	18	11063095	11063095	Missense_Mutation	SNP	G	T	c.1362G>T	p.Glu454Asp	p.E454D	34	31	3
A53_F_LM_D2_acinar	Littermate control	D2	Gata6	ENSMUSG00000005836	GRCm39	18	11063096	11063096	Missense_Mutation	SNP	G	T	c.1363G>T	p.Gly455Cys	p.G455C	35	32	3
A53_F_LM_D2_acinar	Littermate control	D2	Gata6	ENSMUSG00000005836	GRCm39	18	11084334	11084334	Missense_Mutation	SNP	C	A	c.1622C>A	p.Ser541Tyr	p.S541Y	33	30	3
A53_F_LM_D2_acinar	Littermate control	D2	Gata6	ENSMUSG00000005836	GRCm39	18	11084337	11084337	Missense_Mutation	SNP	C	A	c.1625C>A	p.Ala542Glu	p.A542E	33	30	3
A53_F_LM_D2_duct	Littermate control	D2	Tubb1	ENSMUSG00000016255	GRCm39	2	174299360	174299360	Missense_Mutation	SNP	C	A	c.1041C>A	p.Asn347Lys	p.N347K	30	26	3
A53_F_LM_D2_duct	Littermate control	D2	Cftr	ENSMUSG00000041301	GRCm39	6	18282618	18282618	Missense_Mutation	SNP	T	C	c.3317T>C	p.Phe1106Ser	p.F1106S	36	33	3
A53_F_LM_D2_duct	Littermate control	D2	Cftr	ENSMUSG00000041301	GRCm39	6	18319014	18319014	Missense_Mutation	SNP	G	T	c.4053C>T	p.Trp1351Cys	p.W1351C	39	36	3
A53_F_LM_D2_duct	Littermate control	D2	Cftr	ENSMUSG00000041301	GRCm39	6	18319039	18319039	Missense_Mutation	SNP	G	T	c.4078G>T	p.Ala1360Ser	p.A1360S	52	49	3
A53_F_LM_D2_duct	Littermate control	D2	Cftr	ENSMUSG00000041301	GRCm39	6	18320989	18320989	Missense_Mutation	SNP	C	A	c.4388T>A	p.Pro1463Gln	p.P1463Q	35	32	3
A53_F_LM_D2_duct	Littermate control	D2	Gata6	ENSMUSG00000005836	GRCm39	18	11064777	11064777	Missense_Mutation	SNP	G	T	c.1588G>T	p.Ala530Ser	p.A530S	30	27	3
A60_M_WT_LM_D2_acinar	Littermate control	D2	Cftr	ENSMUSG00000041301	GRCm39	6	18204220	18204220	Missense_Mutation	SNP	C	A	c.214G>A	p.Pro72Thr	p.P72T	33	30	3
A60_M_WT_LM_D2_acinar	Littermate control	D2	Cftr	ENSMUSG00000041301	GRCm39	6	18274579	18274579	Missense_Mutation	SNP	G	T		p.Gly899Val	p.G899V	37	34	3
A60_M_WT_LM_D2_acinar	Littermate control	D2	Cftr	ENSMUSG00000041301	GRCm39	6	18282610	18282611	Frame_Shift_Del	DEL	TC	C	c.3310del	p.Leu1104SerfsTer12	p.L1104Sfs*12	47	41	5
A60_M_WT_LM_D2_acinar	Littermate control	D2	Rdm1	ENSMUSG00000010362	GRCm39	11	101524675	101524675	Missense_Mutation	SNP	A	G	c.607T>G	p.Ile203Val	p.I203V	36	33	3
A60_M_WT_LM_D2_duct	Littermate control	D2	Cftr	ENSMUSG00000041301	GRCm39	6	18299909	18299916	Frame_Shift_Ins	INS	CTTTTTCA	TCTTTTTCA	c.3680_3687delinsTTCTTTTTC	p.Ser1227PhefsTer34	p.S1227Ffs*34	41	38	3
A60_M_WT_LM_D2_duct	Littermate control	D2	Zkscan6	ENSMUSG00000018347	GRCm39	11	65719505	65719505	Missense_Mutation	SNP	G	T		p.Leu508Phe	p.L508F	35	32	3
A73_F_LM_D4_acinar	Littermate control	D4	Cftr	ENSMUSG00000041301	GRCm39	6	18230111	18230112	Frame_Shift_Del	DEL	AG	G	c.1346del	p.Glu449GlyfsTer20	p.E449Gfs*20	36	32	3
A73_F_LM_D4_acinar	Littermate control	D4	Prkcb	ENSMUSG00000052889	GRCm39	7	122127751	122127751	Missense_Mutation	SNP	G	T	c.874C>T	p.Ala292Ser	p.A292S	38	35	3
A73_F_LM_D4_acinar	Littermate control	D4	Stpg4	ENSMUSG00000036557	GRCm39	17	87718704	87718704	Missense_Mutation	SNP	C	A	c.475G>T	p.Val159Leu	p.V159L	35	32	3
A73_F_LM_D4_duct	Littermate control	D4	Cftr	ENSMUSG00000041301	GRCm39	6	18221608	18221608	Missense_Mutation	SNP	C	A	c.719T>A	p.Pro240Gln	p.P240Q	34	30	4
A73_F_LM_D4_duct	Littermate control	D4	Cftr	ENSMUSG00000041301	GRCm39	6	18320839	18320839	Missense_Mutation	SNP	G	T	c.4238A>T	p.Gly1413Val	p.G1413V	36	33	3
A73_F_LM_D4_duct	Littermate control	D4	Cftr	ENSMUSG00000041301	GRCm39	6	18321019	18321019	Missense_Mutation	SNP	G	T	c.4418A>T	p.Gly1473Val	p.G1473V	49	46	3
A73_F_LM_D4_duct	Littermate control	D4	Rdm1	ENSMUSG00000010362	GRCm39	11	101525625	101525626	Frame_Shift_Del	DEL	CT	T	c.670del	p.Ile224SerfsTer12	p.I224Sfs*12	40	34	3
A73_F_LM_D4_duct	Littermate control	D4	Stpg4	ENSMUSG00000036557	GRCm39	17	87718694	87718694	Missense_Mutation	SNP	C	A	c.485C>T	p.Cys162Phe	p.C162F	48	45	3
A72_F_LM_D7_acinar	Littermate control	D7	Cftr	ENSMUSG00000041301	GRCm39	6	18267873	18267873	Missense_Mutation	SNP	C	A		p.Arg641Ser	p.R641S	34	31	3
A72_F_LM_D7_acinar	Littermate control	D7	Wdr81	ENSMUSG00000045374	GRCm39	11	75342181	75342181	Missense_Mutation	SNP	T	C		p.Lys1029Glu	p.K1029E	38	34	4
A72_F_LM_D7_acinar	Littermate control	D7	Rdm1	ENSMUSG00000010362	GRCm39	11	101525625	101525627	Frame_Shift_Del	DEL	CTT	TT	c.670_672delinsTT	p.Ile224LeufsTer12	p.I224Lfs*12	34	27	4
A72_F_LM_D7_acinar	Littermate control	D7	Rdm1	ENSMUSG00000010362	GRCm39	11	101525668	101525668	Missense_Mutation	SNP	G	T	c.713G>T	p.Arg238Ile	p.R238I	32	29	3
A72_F_LM_D7_acinar	Littermate control	D7	Gata6	ENSMUSG00000005836	GRCm39	18	11063079	11063079	Missense_Mutation	SNP	G	T	c.1346G>T	p.Trp449Leu	p.W449L	34	31	3
A72_F_LM_D7_acinar	Littermate control	D7	Gata6	ENSMUSG00000005836	GRCm39	18	11064530	11064531	Frame_Shift_Ins	INS	GA	AGA	c.1430_1431insA	p.Met477IlefsTer14	p.M477Ifs*14	34	31	3
A72_F_LM_D7_duct	Littermate control	D7	Klf4	ENSMUSG00000003032	GRCm39	4	55530043	55530044	Frame_Shift_Del	DEL	AG	G	c.1067del	p.Leu356ArgfsTer92	p.L356Rfs*92	36	31	3
A72_F_LM_D7_duct	Littermate control	D7	Cftr	ENSMUSG00000041301	GRCm39	6	18204183	18204183	Missense_Mutation	SNP	G	T	c.177A>T	p.Arg59Ser	p.R59S	37	34	3
A72_F_LM_D7_duct	Littermate control	D7	Gata6	ENSMUSG00000005836	GRCm39	18	11055142	11055142	Missense_Mutation	SNP	A	G	c.1070A>G	p.Gln357Arg	p.Q357R	39	36	3
A72_F_LM_D7_duct	Littermate control	D7	Smarca2	ENSMUSG00000024921	GRCm39	19	26668819	26668819	Missense_Mutation	SNP	G	T	c.2991C>T	p.Met997Ile	p.M997I	40	37	3
A29_M_P_K4_D2_ADM	AK	D2	Tubb1	ENSMUSG00000016255	GRCm39	2	174299500	174299500	Missense_Mutation	SNP	G	C	c.1181T>C	p.Cys394Ser	p.C394S	33	28	5
A34_M_P_K4_D2_ADM	AK	D2	Tubb1	ENSMUSG00000016255	GRCm39	2	174299199	174299199	Missense_Mutation	SNP	A	G	c.880T>G	p.Ile294Val	p.I294V	41	38	3
A34_M_P_K4_D2_ADM	AK	D2	Tubb1	ENSMUSG00000016255	GRCm39	2	174299422	174299422	Missense_Mutation	SNP	G	T		p.Arg368Leu	p.R368L	31	27	3
A34_M_P_K4_D2_ADM	AK	D2	Cftr	ENSMUSG00000041301	GRCm39	6	18230112	18230112	Frame_Shift_Ins	INS	G	AG	c.1345_1346delinsAAG	p.Glu449LysfsTer35	p.E449Kfs*35	46	40	5
A34_M_P_K4_D2_ADM	AK	D2	Serpinf1	ENSMUSG00000000753	GRCm39	11	75307157	75307157	Missense_Mutation	SNP	A	G	c.179T>C	p.Phe60Ser	p.F60S	38	35	3
A34_M_P_K4_D2_duct	AK	D2	Cftr	ENSMUSG00000041301	GRCm39	6	18220695	18220695	Missense_Mutation	SNP	G	T	c.565A>T	p.Asp189Tyr	p.D189Y	30	27	3
A34_M_P_K4_D2_duct	AK	D2	Cftr	ENSMUSG00000041301	GRCm39	6	18305859	18305859	Frame_Shift_Ins	INS	G	AG	c.3733delinsAA	p.Gly1245LysfsTer16	p.G1245Kfs*16	33	29	4
A34_M_P_K4_D2_duct	AK	D2	Cftr	ENSMUSG00000041301	GRCm39	6	18320991	18320992	Frame_Shift_Del	DEL	GA	A	c.4391del	p.Glu1465ArgfsTer140	p.E1465Rfs*140	35	32	3
A31_M_P_K4_D4_ADM	AK	D4	Zkscan6	ENSMUSG00000018347	GRCm39	11	65719585	65719585	Missense_Mutation	SNP	C	A		p.Pro535Gln	p.P535Q	37	34	3
A31_M_P_K4_D4_duct	AK	D4	Tubb1	ENSMUSG00000016255	GRCm39	2	174299406	174299406	Missense_Mutation	SNP	C	A		p.Leu363Met	p.L363M	39	36	3
A31_M_P_K4_D4_duct	AK	D4	Cftr	ENSMUSG00000041301	GRCm39	6	18220642	18220642	Missense_Mutation	SNP	G	T		p.Gly171Val	p.G171V	35	32	3
A31_M_P_K4_D4_duct	AK	D4	Cftr	ENSMUSG00000041301	GRCm39	6	18230111	18230112	Frame_Shift_Del	DEL	AG	G	c.1346del	p.Glu449GlyfsTer20	p.E449Gfs*20	52	48	4
A31_M_P_K4_D4_duct	AK	D4	Rdm1	ENSMUSG00000010362	GRCm39	11	101525625	101525626	Frame_Shift_Del	DEL	CT	T	c.670del	p.Ile224SerfsTer12	p.I224Sfs*12	38	35	3
A31_M_P_K4_D4_duct	AK	D4	Gata6	ENSMUSG00000005836	GRCm39	18	11064721	11064722	Frame_Shift_Ins	INS	CT	TCT	c.1531_1532insT	p.Thr511IlefsTer6	p.T511Ifs*6	31	26	3
A46_F_P_K4_D4_ADM	AK	D4	Cftr	ENSMUSG00000041301	GRCm39	6	18282610	18282611	Frame_Shift_Del	DEL	TC	C	c.3310del	p.Leu1104SerfsTer12	p.L1104Sfs*12	61	55	4
A46_F_P_K4_D4_ADM	AK	D4	Gata6	ENSMUSG00000005836	GRCm39	18	11054974	11054974	Missense_Mutation	SNP	T	G	c.902T>G	p.Met301Arg	p.M301R	30	27	3
A46_F_P_K4_D4_ADM	AK	D4	Gata6	ENSMUSG00000005836	GRCm39	18	11064721	11064722	Frame_Shift_Del	DEL	CT	T	c.1532del	p.Thr511IlefsTer25	p.T511Ifs*25	32	28	3
A46_F_P_K4_D4_duct	AK	D4	Cftr	ENSMUSG00000041301	GRCm39	6	18225980	18225983	Frame_Shift_Ins	INS	CCTT	TCCTT	c.927_930delinsTCCTT	p.Phe310ProfsTer54	p.F310Pfs*54	49	44	4
A46_F_P_K4_D4_duct	AK	D4	Cftr	ENSMUSG00000041301	GRCm39	6	18282609	18282609	Missense_Mutation	SNP	G	T		p.Gly1103Val	p.G1103V	34	31	3
A46_F_P_K4_D4_duct	AK	D4	Rdm1	ENSMUSG00000010362	GRCm39	11	101525678	101525678	Missense_Mutation	SNP	G	T	c.723A>T	p.Glu241Asp	p.E241D	38	35	3
A47_F_P_K4_D7_acinar	AK	D7	Cftr	ENSMUSG00000041301	GRCm39	6	18230111	18230112	Frame_Shift_Del	DEL	AG	G	c.1346del	p.Glu449GlyfsTer20	p.E449Gfs*20	38	35	3
A47_F_P_K4_D7_acinar	AK	D7	Cftr	ENSMUSG00000041301	GRCm39	6	18285576	18285576	Missense_Mutation	SNP	C	A	c.3383T>A	p.Pro1128Gln	p.P1128Q	35	32	3
A47_F_P_K4_D7_acinar	AK	D7	Prkcb	ENSMUSG00000052889	GRCm39	7	122127779	122127779	Missense_Mutation	SNP	T	C	c.902T>C	p.Leu301Pro	p.L301P	40	36	4
A47_F_P_K4_D7_acinar	AK	D7	Npat	ENSMUSG00000033054	GRCm39	9	53456557	53456557	Missense_Mutation	SNP	G	T	c.127G>T	p.Asp43Tyr	p.D43Y	45	42	3
A47_F_P_K4_D7_acinar	AK	D7	Rdm1	ENSMUSG00000010362	GRCm39	11	101525625	101525626	Frame_Shift_Del	DEL	CT	T	c.670del	p.Ile224SerfsTer12	p.I224Sfs*12	39	34	3
A47_F_P_K4_D7_acinar	AK	D7	Rdm1	ENSMUSG00000010362	GRCm39	11	101525678	101525678	Missense_Mutation	SNP	G	T	c.723A>T	p.Glu241Asp	p.E241D	33	30	3
A47_F_P_K4_D7_acinar	AK	D7	Gata6	ENSMUSG00000005836	GRCm39	18	11063042	11063042	Missense_Mutation	SNP	T	C	c.1309T>C	p.Ser437Pro	p.S437P	48	45	3
A47_F_P_K4_D7_duct	AK	D7	Tubb1	ENSMUSG00000016255	GRCm39	2	174299094	174299094	Missense_Mutation	SNP	T	C		p.Ser259Pro	p.S259P	37	34	3
A47_F_P_K4_D7_duct	AK	D7	Cftr	ENSMUSG00000041301	GRCm39	6	18285549	18285550	Frame_Shift_Ins	INS	GA	AGA	c.3356_3357insG	p.Gly1120ArgfsTer28	p.G1120Rfs*28	40	36	3
A47_F_P_K4_D7_duct	AK	D7	Npat	ENSMUSG00000033054	GRCm39	9	53482317	53482317	Missense_Mutation	SNP	T	A	c.4024G>A	p.Ser1342Thr	p.S1342T	44	41	3
A47_F_P_K4_D7_duct	AK	D7	Rdm1	ENSMUSG00000010362	GRCm39	11	101525625	101525626	Frame_Shift_Del	DEL	CT	T	c.670del	p.Ile224SerfsTer12	p.I224Sfs*12	31	25	3
A47_F_P_K4_D7_duct	AK	D7	Gata6	ENSMUSG00000005836	GRCm39	18	11054187	11054187	Missense_Mutation	SNP	A	C	c.115A>C	p.Ile39Leu	p.I39L	31	28	3
A66_M_P_K4_D7_acinar	AK	D7	Cftr	ENSMUSG00000041301	GRCm39	6	18230111	18230112	Frame_Shift_Del	DEL	AG	G	c.1346del	p.Glu449GlyfsTer20	p.E449Gfs*20	37	34	3
A66_M_P_K4_D7_acinar	AK	D7	Cftr	ENSMUSG00000041301	GRCm39	6	18255450	18255450	Missense_Mutation	SNP	A	T	c.1656G>T	p.Gln552His	p.Q552H	44	41	3
A66_M_P_K4_D7_acinar	AK	D7	Cftr	ENSMUSG00000041301	GRCm39	6	18285596	18285596	Missense_Mutation	SNP	C	A		p.Leu1135Met	p.L1135M	44	41	3
A66_M_P_K4_D7_acinar	AK	D7	Cftr	ENSMUSG00000041301	GRCm39	6	18299909	18299916	Frame_Shift_Ins	INS	CTTTTTCA	TCTTTTTCA	c.3680_3687delinsTTCTTTTTC	p.Ser1227PhefsTer34	p.S1227Ffs*34	38	35	3
A66_M_P_K4_D7_acinar	AK	D7	Npat	ENSMUSG00000033054	GRCm39	9	53465248	53465254	Frame_Shift_Del	DEL	TCCCTCC	CCCTCC	c.617_625delinsTTTCCCTC	p.Ser206IlefsTer36	p.S206Ifs*36	30	26	3
A66_M_P_K4_D7_duct	AK	D7	Cftr	ENSMUSG00000041301	GRCm39	6	18222509	18222509	Missense_Mutation	SNP	A	G	c.764T>G	p.Asn255Ser	p.N255S	53	50	3
A66_M_P_K4_D7_duct	AK	D7	Cftr	ENSMUSG00000041301	GRCm39	6	18230111	18230112	Frame_Shift_Del	DEL	AG	G	c.1346del	p.Glu449GlyfsTer20	p.E449Gfs*20	32	29	3
A66_M_P_K4_D7_duct	AK	D7	Cftr	ENSMUSG00000041301	GRCm39	6	18299733	18299733	Missense_Mutation	SNP	A	G	c.3505A>G	p.Ser1169Gly	p.S1169G	35	32	3
A66_M_P_K4_D7_duct	AK	D7	Cftr	ENSMUSG00000041301	GRCm39	6	18319716	18319716	Missense_Mutation	SNP	G	T	c.4166C>T	p.Gly1389Val	p.G1389V	50	46	4
A66_M_P_K4_D7_duct	AK	D7	Cftr	ENSMUSG00000041301	GRCm39	6	18320991	18320992	Frame_Shift_Del	DEL	GA	A	c.4391del	p.Glu1465ArgfsTer140	p.E1465Rfs*140	31	27	4
A66_M_P_K4_D7_duct	AK	D7	Npat	ENSMUSG00000033054	GRCm39	9	53482429	53482429	Missense_Mutation	SNP	G	T	c.4136G>T	p.Gly1379Val	p.G1379V	38	35	3
A66_M_P_K4_D7_duct	AK	D7	Gata6	ENSMUSG00000005836	GRCm39	18	11063076	11063076	Missense_Mutation	SNP	T	C	c.1343T>C	p.Leu448Ser	p.L448S	52	49	3
A66_M_P_K4_D7_duct	AK	D7	Gata6	ENSMUSG00000005836	GRCm39	18	11064713	11064713	Missense_Mutation	SNP	G	T	c.1524G>T	p.Met508Ile	p.M508I	38	35	3
A66_M_P_K4_D7_duct	AK	D7	Gata6	ENSMUSG00000005836	GRCm39	18	11064744	11064744	Missense_Mutation	SNP	G	T	c.1555G>T	p.Asp519Tyr	p.D519Y	34	31	3
