## Supplementary Table 5 for "DNA methylation memory of pancreatic acinar-ductal metaplasia transition state altering Kras-downstream PI3K and Rho GTPase signaling in the absence of Kras mutation"

### Sheet: Sheet1
GEO Accession	Study Title	Perturbation	Cell Types	# Cells	Publication
GSE132364	Single-cell transcriptomics of the embryonic mouse pancreas	None	Embryonic pancreas, E12.5-E18.5	2589	van Gurp et al. Development, 2019.
GSE171731	Continuous clonal labeling reveals uniform progenitor potential in the adult exocrine pancreas	Pancreatitis	Adult exocrine pancreas	8582	Lodestijn et al. Cell Stem Cell, 2021.
GSE181276	Epithelial memory of resolved inflammation limits tissue damage while promoting pancreatic tumorigenesis	Pancreatitis	Adult exocrine pancreas	33681	Del Poggetto et al. Science, 2021.
GSE172380	Single-cell transcriptomics reveals a conserved metaplasia program in pancreatic injury	Pancreatitis	Acinar lineage tracing	13362	Ma et al. Gastroenterology, 2021.
GSE141017	Single cell transcriptomes of pancreatic pre-invasive lesions and cancer reveal acinar metaplastic cells’ heterogeneity	KrasG12D induction	Acinar lineage tracing	41139	Schlesinger et al. Nature Communications, 2020.
