## Supplementary Table 6 for "DNA methylation memory of pancreatic acinar-ductal metaplasia transition state altering Kras-downstream PI3K and Rho GTPase signaling in the absence of Kras mutation"

### Sheet: AK_D4_Hypo_DMR_Motifs
TF	Type	Experiment	Sequence	P-value	Log P-value	q-value (Benjamini)	# of Target Sequences with Motif(of 2721)	% of Target Sequences with Motif	# of Background Sequences with Motif(of 47201)	% of Background Sequences with Motif	OddsRatio
ERG	ETS	VCaP-ERG-ChIP-Seq(GSE14097)	ACAGGAAGTG	1e-13	-30.67	0	594	0.2183	7703.2	0.1632	1.33762
ETV1	ETS	GIST48-ETV1-ChIP-Seq(GSE22441)	AACCGGAAGT	1e-12	-28.34	0	507	0.1863	6466.8	0.137	1.35985
Fli1	ETS	CD8-FLI-ChIP-Seq(GSE20898)	NRYTTCCGGH	1e-12	-27.7	0	406	0.1492	4971.6	0.1054	1.41556
ETS1	ETS	Jurkat-ETS1-ChIP-Seq(GSE17954)	ACAGGAAGTG	1e-09	-21.84	0	373	0.1371	4704	0.0997	1.37513
ELF5	ETS	T47D-ELF5-ChIP-Seq(GSE30407)	ACVAGGAAGT	1e-08	-20.12	0	273	0.1003	3287.9	0.0697	1.43902
Ets1-distal	ETS	CD4+-PolII-ChIP-Seq(Barski et al.)	MACAGGAAGT	1e-08	-19.64	0	140	0.0515	1432.9	0.0304	1.69408
GABPA	ETS	Jurkat-GABPa-ChIP-Seq(GSE17954)	RACCGGAAGT	1e-08	-19.46	0	329	0.1209	4141.4	0.0878	1.37699
EWS:FLI1-fusion	ETS	SK_N_MC-EWS:FLI1-ChIP-Seq(SRA014231)	VACAGGAAAT	1e-07	-17.76	0	219	0.0805	2586	0.0548	1.46898
SPDEF	ETS	VCaP-SPDEF-ChIP-Seq(SRA014231)	ASWTCCTGBT	1e-07	-17.46	0	358	0.1316	4666.8	0.0989	1.33064
EWS:ERG-fusion	ETS	CADO_ES1-EWS:ERG-ChIP-Seq(SRA014231)	ATTTCCTGTN	1e-07	-16.41	0	253	0.093	3132.9	0.0664	1.4006
EHF	ETS	LoVo-EHF-ChIP-Seq(GSE49402)	AVCAGGAAGT	1e-06	-15.74	0	438	0.161	5990.2	0.1269	1.26872
PU.1	ETS	ThioMac-PU.1-ChIP-Seq(GSE21512)	AGAGGAAGTG	1e-06	-14.68	0	181	0.0665	2144.1	0.0454	1.46476
NF1	CTF	LNCAP-NF1-ChIP-Seq(Unpublished)	CYTGGCABNSTGCCAR	1e-05	-12.88	0.0001	146	0.0537	1703.9	0.0361	1.48753
RORgt	NR	EL4-RORgt.Flag-ChIP-Seq(GSE56019)	AAYTAGGTCA	0.001	-8.954	0.0024	46	0.0169	439.6	0.0093	1.8172
Fosl2	bZIP	3T3L1-Fosl2-ChIP-Seq(GSE56872)	NATGASTCABNN	0.001	-8.826	0.0026	93	0.0342	1082.3	0.0229	1.49345
NF1-halfsite	CTF	LNCaP-NF1-ChIP-Seq(Unpublished)	YTGCCAAG	0.001	-8.323	0.004	552	0.2029	8340.1	0.1767	1.14827
Atf7	bZIP	3T3L1-Atf7-ChIP-Seq(GSE56872)	NGRTGACGTCAY	0.001	-8.153	0.0045	132	0.0485	1676.6	0.0355	1.3662
ETS	ETS	Promoter	AACCGGAAGT	0.001	-8.089	0.0045	109	0.0401	1339.2	0.0284	1.41197
NFAT	RHD	Jurkat-NFATC1-ChIP-Seq(Jolma et al.)	ATTTTCCATT	0.001	-8.054	0.0045	248	0.0911	3461.7	0.0734	1.24114
Atf2	bZIP	3T3L1-Atf2-ChIP-Seq(GSE56872)	NRRTGACGTCAT	0.001	-7.773	0.0056	97	0.0356	1176.1	0.0249	1.42972
Jun-AP1	bZIP	K562-cJun-ChIP-Seq(GSE31477)	GATGASTCATCN	0.001	-7.631	0.0061	67	0.0246	753.3	0.016	1.5375
IRF1	IRF	PBMC-IRF1-ChIP-Seq(GSE43036)	GAAAGTGAAAGT	0.001	-7.189	0.0091	44	0.0162	451.2	0.0096	1.6875
KLF5	Zf	LoVo-KLF5-ChIP-Seq(GSE49402)	DGGGYGKGGC	0.001	-7.15	0.0091	382	0.1404	5667.9	0.1201	1.16903
Elk1	ETS	Hela-Elk1-ChIP-Seq(GSE31477)	HACTTCCGGY	0.001	-6.921	0.0109	169	0.0621	2298.6	0.0487	1.27515
Mef2a	MADS	HL1-Mef2a.biotin-ChIP-Seq(GSE21529)	CYAAAAATAG	0.001	-6.915	0.0109	101	0.0371	1268.9	0.0269	1.37918
Mef2c	MADS	GM12878-Mef2c-ChIP-Seq(GSE32465)	DCYAAAAATAGM	0.01	-6.862	0.0109	102	0.0375	1285.7	0.0272	1.37868
Fra1	bZIP	BT549-Fra1-ChIP-Seq(GSE46166)	NNATGASTCATH	0.01	-6.816	0.0109	137	0.0503	1814	0.0384	1.3099
Elk4	ETS	Hela-Elk4-ChIP-Seq(GSE31477)	NRYTTCCGGY	0.01	-6.736	0.0112	166	0.061	2262.3	0.0479	1.27349
ELF1	ETS	Jurkat-ELF1-ChIP-Seq(SRA014231)	AVCCGGAAGT	0.01	-6.733	0.0112	161	0.0592	2185.1	0.0463	1.27862
EKLF	Zf	Erythrocyte-Klf1-ChIP-Seq(GSE20478)	NWGGGTGTGGCY	0.01	-6.663	0.0112	78	0.0287	941.9	0.02	1.435
Klf4	Zf	mES-Klf4-ChIP-Seq(GSE11431)	GCCACACCCA	0.01	-6.521	0.0125	123	0.0452	1615.7	0.0342	1.32164
ETS:RUNX	ETS,Runt	Jurkat-RUNX1-ChIP-Seq(GSE17954)	RCAGGATGTGGT	0.01	-5.889	0.0228	36	0.0132	375.4	0.008	1.65
SpiB	ETS	OCILY3-SPIB-ChIP-Seq(GSE56857)	AAAGRGGAAGTG	0.01	-5.375	0.037	73	0.0268	918	0.0195	1.37436
Nkx2.5	Homeobox	HL1-Nkx2.5.biotin-ChIP-Seq(GSE21529)	RRSCACTYAA	0.01	-5.324	0.0378	628	0.2308	9920.8	0.2102	1.098
ISRE	IRF	ThioMac-LPS-Expression(GSE23622)	AGTTTCASTTTC	0.01	-5.09	0.0465	19	0.007	171.2	0.0036	1.94444
PU.1-IRF	ETS:IRF	Bcell-PU.1-ChIP-Seq(GSE21512)	MGGAAGTGAAAC	0.01	-5.015	0.0487	371	0.1363	5685.6	0.1205	1.13112
IRF2	IRF	Erythroblas-IRF2-ChIP-Seq(GSE36985)	GAAASYGAAASY	0.01	-4.971	0.0495	31	0.0114	330.9	0.007	1.62857
GATA	Zf	iTreg-Gata3-ChIP-Seq(GSE20898)	NAGATWNBNATCTNN	0.01	-4.723	0.0617	23	0.0085	229	0.0049	1.73469
Tlx?	NR	NPC-H3K4me1-ChIP-Seq(GSE16256)	CTGGCAGSCTGCCA	0.01	-4.653	0.0645	141	0.0518	1998.9	0.0424	1.2217
Atf1	bZIP	K562-ATF1-ChIP-Seq(GSE31477)	GATGACGTCA	0.01	-4.63	0.0645	167	0.0614	2411.9	0.0511	1.20157
c-Jun-CRE	bZIP	K562-cJun-ChIP-Seq(GSE31477)	ATGACGTCATCY	0.01	-4.628	0.0645	82	0.0301	1085.8	0.023	1.3087
NFkB-p65-Rel	RHD	ThioMac-LPS-Expression(GSE23622)	GGAAATTCCC	0.01	-4.624	0.0645	22	0.0081	218.9	0.0046	1.76087
AP-1	bZIP	ThioMac-PU.1-ChIP-Seq(GSE21512)	VTGACTCATC	0.1	-4.59	0.0645	183	0.0673	2669.9	0.0566	1.18905
ERE	NR	MCF7-ERa-ChIP-Seq(Unpublished)	VAGGTCACNSTGACC	0.1	-4.435	0.0711	80	0.0294	1064.4	0.0226	1.30088
Egr1	Zf	K562-Egr1-ChIP-Seq(GSE32465)	TGCGTGGGYG	0.1	-4.409	0.0714	179	0.0658	2619.6	0.0555	1.18559
BATF	bZIP	Th17-BATF-ChIP-Seq(GSE39756)	DATGASTCAT	0.1	-4.357	0.0735	154	0.0566	2224.4	0.0471	1.2017
Bach2	bZIP	OCILy7-Bach2-ChIP-Seq(GSE44420)	TGCTGAGTCA	0.1	-4.289	0.0771	53	0.0195	665.3	0.0141	1.38298
Pit1	Homeobox	GCrat-Pit1-ChIP-Seq(GSE58009)	ATGMATATDC	0.1	-4.28	0.0771	209	0.0768	3112.5	0.066	1.16364
Smad4	MAD	ESC-SMAD4-ChIP-Seq(GSE29422)	VBSYGTCTGG	0.1	-4.176	0.0828	481	0.1768	7607.2	0.1612	1.09677
RUNX1	Runt	Jurkat-RUNX1-ChIP-Seq(GSE29180)	AAACCACARM	0.1	-4.143	0.0838	293	0.1077	4494.1	0.0952	1.1313
Erra	NR	HepG2-Erra-ChIP-Seq(GSE31477)	CAAAGGTCAG	0.1	-4.125	0.0838	625	0.2297	10032.2	0.2126	1.08043
Smad2	MAD	ES-SMAD2-ChIP-Seq(GSE29422)	CTGTCTGG	0.1	-4.124	0.0838	463	0.1702	7313.2	0.155	1.09806
Smad3	MAD	NPC-Smad3-ChIP-Seq(GSE36673)	TWGTCTGV	0.1	-4.03	0.0885	857	0.315	13981.8	0.2963	1.06311
Egr2	Zf	Thymocytes-Egr2-ChIP-Seq(GSE34254)	NGCGTGGGCGGR	0.1	-4.017	0.0885	44	0.0162	543.1	0.0115	1.4087
Atf3	bZIP	GBM-ATF3-ChIP-Seq(GSE33912)	DATGASTCATHN	0.1	-3.968	0.0908	155	0.057	2269	0.0481	1.18503

### Sheet: AK_D4_Hyper_DMR_Motifs
TF	Type	Experiment	Sequence	P-value	Log P-value	q-value (Benjamini)	# of Target Sequences with Motif(of 2018)	% of Target Sequences with Motif	# of Background Sequences with Motif(of 47118)	% of Background Sequences with Motif	OddsRatio
HNF6	Homeobox	Liver-Hnf6-ChIP-Seq(ERP000394)	NTATYGATCH	1e-10	-24.84	0	157	0.0778	2082.6	0.0442	1.76018
GATA3	Zf	iTreg-Gata3-ChIP-Seq(GSE20898)	AGATAASR	1e-06	-14.42	0.0001	362	0.1794	6606.5	0.1402	1.2796
FOXA1	Forkhead	LNCAP-FOXA1-ChIP-Seq(GSE27824)	WAAGTAAACA	1e-05	-12.6	0.0003	286	0.1417	5139.2	0.109	1.3
Gata2	Zf	K562-GATA2-ChIP-Seq(GSE18829)	BBCTTATCTS	1e-05	-12.07	0.0004	169	0.0837	2789.2	0.0592	1.41385
Gata1	Zf	K562-GATA1-ChIP-Seq(GSE18829)	SAGATAAGRV	1e-05	-11.63	0.0005	151	0.0748	2456.1	0.0521	1.4357
Nkx6.1	Homeobox	Islet-Nkx6.1-ChIP-Seq(GSE40975)	GKTAATGR	0.0001	-11.03	0.0007	582	0.2884	11668.8	0.2476	1.16478
Gata4	Zf	Heart-Gata4-ChIP-Seq(GSE35151)	NBWGATAAGR	0.0001	-11	0.0007	241	0.1194	4312.5	0.0915	1.30492
FOXA1	Forkhead	MCF7-FOXA1-ChIP-Seq(GSE26831)	WAAGTAAACA	0.0001	-10.98	0.0007	231	0.1145	4108	0.0872	1.31307
E2A	bHLH	Bcell-PU.1-ChIP-Seq(GSE21512)	NVCACCTGBN	0.0001	-10.14	0.0012	313	0.1551	5888.4	0.1249	1.24179
RBPJ:Ebox	?,bHLH	Panc1-Rbpj1-ChIP-Seq(GSE47459)	GGGRAARRGRMCAGMTG	0.0001	-9.907	0.0013	86	0.0426	1283.8	0.0272	1.56618
Ptf1a	bHLH	Panc1-Ptf1a-ChIP-Seq(GSE47459)	ACAGCTGTTN	0.001	-9.101	0.0027	568	0.2815	11563.9	0.2454	1.14711
E2A	bHLH	proBcell-E2A-ChIP-Seq(GSE21978)	DNRCAGCTGY	0.001	-8.619	0.004	314	0.1556	6038.1	0.1281	1.21468
Rbpj1	?	Panc1-Rbpj1-ChIP-Seq(GSE47459)	HTTTCCCASG	0.001	-8.182	0.0057	328	0.1625	6380.4	0.1354	1.20015
Lhx3	Homeobox	Neuron-Lhx3-ChIP-Seq(GSE31456)	ADBTAATTAR	0.001	-7.58	0.0096	366	0.1814	7266.3	0.1542	1.17639
HOXA9	Homeobox	HSC-Hoxa9-ChIP-Seq(GSE33509)	GGCCATAAATCA	0.001	-7.529	0.0096	149	0.0738	2646.2	0.0561	1.31551
Foxa2	Forkhead	Liver-Foxa2-ChIP-Seq(GSE25694)	CYTGTTTACWYW	0.001	-7.328	0.0108	185	0.0917	3406.9	0.0723	1.26833
GSC	Homeobox	FrogEmbryos-GSC-ChIP-Seq(DRA000576)	RGGATTAR	0.001	-7.077	0.0131	241	0.1194	4611.6	0.0979	1.21961
Hnf1	Homeobox	Liver-Foxa2-Chip-Seq(GSE25694)	GGTTAAWCATTAA	0.01	-6.895	0.0149	39	0.0193	528.8	0.0112	1.72321
Fox:Ebox	Forkhead,bHLH	Panc1-Foxa2-ChIP-Seq(GSE47459)	NNNVCTGWGYAAACASN	0.01	-6.819	0.0152	230	0.114	4399.7	0.0934	1.22056
FOXP1	Forkhead	H9-FOXP1-ChIP-Seq(GSE31006)	NYYTGTTTACHN	0.01	-6.714	0.016	103	0.051	1762.4	0.0374	1.36364
Ascl1	bHLH	NeuralTubes-Ascl1-ChIP-Seq(GSE55840)	NNVVCAGCTGBN	0.01	-6.669	0.016	322	0.1596	6401.5	0.1358	1.17526
Phox2a	Homeobox	Neuron-Phox2a-ChIP-Seq(GSE31456)	YTAATYNRATTA	0.01	-6.632	0.016	90	0.0446	1507.2	0.032	1.39375
Nanog	Homeobox	mES-Nanog-ChIP-Seq(GSE11724)	RGCCATTAAC	0.01	-6.421	0.0187	870	0.4311	18789.2	0.3987	1.08126
HNF4a	NR	HepG2-HNF4a-ChIP-Seq(GSE25021)	CARRGKBCAAAGTYCA	0.01	-5.823	0.0325	102	0.0505	1795.2	0.0381	1.32546
Myf5	bHLH	GM-Myf5-ChIP-Seq(GSE24852)	BAACAGCTGT	0.01	-5.198	0.0584	155	0.0768	2945.2	0.0625	1.2288
Maz	Zf	HepG2-Maz-ChIP-Seq(GSE31477)	GGGGGGGG	0.01	-5.118	0.0608	246	0.1219	4912.2	0.1042	1.16987
Pax7	Paired,Homeobox	Myoblast-Pax7-ChIP-Seq(GSE25064)	TAATCAATTA	0.01	-5.105	0.0608	25	0.0124	333.7	0.0071	1.74648
Lhx2	Homeobox	HFSC-Lhx2-ChIP-Seq(GSE48068)	TAATTAGN	0.01	-5.095	0.0608	231	0.1145	4588.1	0.0974	1.17556
Tcf12	bHLH	GM12878-Tcf12-ChIP-Seq(GSE32465)	VCAGCTGYTG	0.01	-4.829	0.0728	203	0.1006	4009.7	0.0851	1.18214

### Sheet: C_D2_Hypo_DMR_Motifs
TF	Type	Experiment	Sequence	P-value	Log P-value	q-value (Benjamini)	# of Target Sequences with Motif(of 771)	% of Target Sequences with Motif	# of Background Sequences with Motif(of 48939)	% of Background Sequences with Motif	Odds Ratio
BATF	bZIP	Th17-BATF-ChIP-Seq(GSE39756)	DATGASTCAT	1e-58	-135.7	0	171	0.2218	2491	0.0509	4.35756
Atf3	bZIP	GBM-ATF3-ChIP-Seq(GSE33912)	DATGASTCATHN	1e-57	-132.8	0	170	0.2205	2513.6	0.0514	4.28988
Fra1	bZIP	BT549-Fra1-ChIP-Seq(GSE46166)	NNATGASTCATH	1e-56	-130.2	0	153	0.1984	2060.6	0.0421	4.71259
AP-1	bZIP	ThioMac-PU.1-ChIP-Seq(GSE21512)	VTGACTCATC	1e-52	-121.3	0	178	0.2309	2993.4	0.0612	3.77288
Jun-AP1	bZIP	K562-cJun-ChIP-Seq(GSE31477)	GATGASTCATCN	1e-52	-120.8	0	101	0.131	889.6	0.0182	7.1978
Fosl2	bZIP	3T3L1-Fosl2-ChIP-Seq(GSE56872)	NATGASTCABNN	1e-51	-118.7	0	116	0.1505	1253.2	0.0256	5.87891
Bach2	bZIP	OCILy7-Bach2-ChIP-Seq(GSE44420)	TGCTGAGTCA	1e-25	-57.86	0	64	0.083	789.6	0.0161	5.15528
MafK	bZIP	C2C12-MafK-ChIP-Seq(GSE36030)	GCTGASTCAGCA	1e-09	-22.75	0	44	0.0571	908.7	0.0186	3.06989
ETV1	ETS	GIST48-ETV1-ChIP-Seq(GSE22441)	AACCGGAAGT	1e-07	-17.35	0	156	0.2023	6435.4	0.1315	1.5384
NFAT:AP1	RHD,bZIP	Jurkat-NFATC1-ChIP-Seq(Jolma et al.)	SARTGGAAAAWRTGAGTCAB	1e-07	-17.33	0	32	0.0415	649.4	0.0133	3.1203
EWS:ERG-fusion	ETS	CADO_ES1-EWS:ERG-ChIP-Seq(SRA014231)	ATTTCCTGTN	1e-07	-17.03	0	91	0.118	3178.3	0.0649	1.81818
Nrf2	bZIP	Lymphoblast-Nrf2-ChIP-Seq(GSE37589)	HTGCTGAGTCAT	1e-07	-16.39	0	16	0.0208	185.4	0.0038	5.47368
NF-E2	bZIP	K562-NFE2-ChIP-Seq(GSE31477)	GATGACTCAGCA	1e-06	-15.13	0	17	0.022	230.9	0.0047	4.68085
ERG	ETS	VCaP-ERG-ChIP-Seq(GSE14097)	ACAGGAAGTG	1e-06	-15	0	174	0.2257	7658.8	0.1565	1.44217
ETS1	ETS	Jurkat-ETS1-ChIP-Seq(GSE17954)	ACAGGAAGTG	1e-06	-14.96	0	118	0.153	4686.5	0.0958	1.59708
Bach1	bZIP	K562-Bach1-ChIP-Seq(GSE31477)	AWWNTGCTGAGTCAT	1e-05	-13.55	0	16	0.0208	230.3	0.0047	4.42553
Fli1	ETS	CD8-FLI-ChIP-Seq(GSE20898)	NRYTTCCGGH	0.0001	-11.24	0.0002	118	0.153	5069.9	0.1036	1.47683
STAT4	Stat	CD4-Stat4-ChIP-Seq(GSE22104)	NYTTCCWGGAAR	0.0001	-10.09	0.0006	98	0.1271	4139.1	0.0846	1.50236
Stat3+il21	Stat	CD4-Stat3-ChIP-Seq(GSE19198)	SVYTTCCNGGAARB	0.0001	-9.773	0.0008	75	0.0973	2981.2	0.0609	1.5977
Ets1-distal	ETS	CD4+-PolII-ChIP-Seq(Barski et al.)	MACAGGAAGT	0.0001	-9.297	0.0012	42	0.0545	1412	0.0289	1.88581
NFkB-p65	RHD	GM12787-p65-ChIP-Seq(GSE19485)	WGGGGATTTCCC	0.001	-9.025	0.0015	54	0.07	2001.7	0.0409	1.71149
STAT1	Stat	HelaS3-STAT1-ChIP-Seq(GSE12782)	NATTTCCNGGAAAT	0.001	-8.732	0.0019	36	0.0467	1173.1	0.024	1.94583
SPDEF	ETS	VCaP-SPDEF-ChIP-Seq(SRA014231)	ASWTCCTGBT	0.001	-7.646	0.0055	102	0.1323	4654.9	0.0951	1.39117
EHF	ETS	LoVo-EHF-ChIP-Seq(GSE49402)	AVCAGGAAGT	0.001	-7.493	0.0061	124	0.1608	5895.9	0.1205	1.33444
ZFX	Zf	mES-Zfx-ChIP-Seq(GSE11431)	AGGCCTRG	0.001	-7.097	0.0087	118	0.153	5621.2	0.1149	1.33159
PU.1	ETS	ThioMac-PU.1-ChIP-Seq(GSE21512)	AGAGGAAGTG	0.001	-6.945	0.0098	54	0.07	2188	0.0447	1.566
GABPA	ETS	Jurkat-GABPa-ChIP-Seq(GSE17954)	RACCGGAAGT	0.01	-6.491	0.0148	89	0.1154	4104	0.0839	1.37545
Atf1	bZIP	K562-ATF1-ChIP-Seq(GSE31477)	GATGACGTCA	0.01	-6.122	0.0207	64	0.083	2801.7	0.0573	1.44852
EWS:FLI1-fusion	ETS	SK_N_MC-EWS:FLI1-ChIP-Seq(SRA014231)	VACAGGAAAT	0.01	-5.403	0.041	59	0.0765	2624.9	0.0536	1.42724
ETS:RUNX	ETS,Runt	Jurkat-RUNX1-ChIP-Seq(GSE17954)	RCAGGATGTGGT	0.01	-5.359	0.0414	13	0.0169	353.5	0.0072	2.34722
CEBP	bZIP	ThioMac-CEBPb-ChIP-Seq(GSE21512)	ATTGCGCAAC	0.01	-5.185	0.0477	53	0.0687	2331.9	0.0477	1.44025
SpiB	ETS	OCILY3-SPIB-ChIP-Seq(GSE56857)	AAAGRGGAAGTG	0.01	-5.089	0.0508	26	0.0337	958.7	0.0196	1.71939
Atf7	bZIP	3T3L1-Atf7-ChIP-Seq(GSE56872)	NGRTGACGTCAY	0.01	-4.974	0.0553	45	0.0584	1933.2	0.0395	1.47848
STAT5	Stat	mCD4+-Stat5-ChIP-Seq(GSE12346)	RTTTCTNAGAAA	0.01	-4.918	0.0568	35	0.0454	1421.7	0.0291	1.56014
ZNF711	Zf	SHSY5Y-ZNF711-ChIP-Seq(GSE20673)	AGGCCTAG	0.1	-4.468	0.0865	143	0.1855	7566.9	0.1546	1.19987
Bcl6	Zf	Liver-Bcl6-ChIP-Seq(GSE31578)	NNNCTTTCCAGGAAA	0.1	-4.393	0.0907	118	0.153	6118.3	0.125	1.224
BMYB	HTH	Hela-BMYB-ChIP-Seq(GSE27030)	NHAACBGYYV	0.1	-4.272	0.0996	131	0.1699	6906.4	0.1411	1.20411

### Sheet: C_D2_Hyper_DMR_Motifs
TF	Type	Experiment	Sequence	P-value	Log P-value	q-value (Benjamini)	# of Target Sequences with Motif(of 3638)	% of Target Sequences with Motif	# of Background Sequences with Motif(of 45748)	% of Background Sequences with Motif	Odds Ratio
Fox:Ebox	Forkhead,bHLH	Panc1-Foxa2-ChIP-Seq(GSE47459)	NNNVCTGWGYAAACASN	1e-16	-38.54	0	513	0.141	4442.1	0.0971	1.45211
FOXA1	Forkhead	LNCAP-FOXA1-ChIP-Seq(GSE27824)	WAAGTAAACA	1e-16	-37.46	0	590	0.1621	5297.7	0.1158	1.39983
FOXA1	Forkhead	MCF7-FOXA1-ChIP-Seq(GSE26831)	WAAGTAAACA	1e-15	-34.92	0	495	0.136	4342.6	0.0949	1.43309
Ptf1a	bHLH	Panc1-Ptf1a-ChIP-Seq(GSE47459)	ACAGCTGTTN	1e-13	-31.74	0	1086	0.2984	11126.2	0.2431	1.22748
GATA3	Zf	iTreg-Gata3-ChIP-Seq(GSE20898)	AGATAASR	1e-11	-26.11	0	653	0.1794	6352.5	0.1388	1.29251
Foxa2	Forkhead	Liver-Foxa2-ChIP-Seq(GSE25694)	CYTGTTTACWYW	1e-11	-25.38	0	386	0.1061	3433	0.075	1.41467
Gata4	Zf	Heart-Gata4-ChIP-Seq(GSE35151)	NBWGATAAGR	1e-10	-24.85	0	448	0.1231	4117.5	0.09	1.36778
E2A	bHLH	proBcell-E2A-ChIP-Seq(GSE21978)	DNRCAGCTGY	1e-10	-24.75	0	611	0.1679	5928.5	0.1295	1.29653
Ascl1	bHLH	NeuralTubes-Ascl1-ChIP-Seq(GSE55840)	NNVVCAGCTGBN	1e-10	-24.24	0	637	0.175	6240.2	0.1363	1.28393
Gata1	Zf	K562-GATA1-ChIP-Seq(GSE18829)	SAGATAAGRV	1e-10	-24.1	0	278	0.0764	2328.6	0.0509	1.50098
Gata2	Zf	K562-GATA2-ChIP-Seq(GSE18829)	BBCTTATCTS	1e-10	-23.16	0	305	0.0838	2632.4	0.0575	1.45739
E2A	bHLH	Bcell-PU.1-ChIP-Seq(GSE21512)	NVCACCTGBN	1e-08	-20.24	0	578	0.1588	5726.5	0.1251	1.26938
Atoh1	bHLH	Cerebellum-Atoh1-ChIP-Seq(GSE22111)	VNRVCAGCTGGY	1e-07	-17.67	0	457	0.1256	4461.1	0.0975	1.28821
NeuroD1	bHLH	Islet-NeuroD1-ChIP-Seq(GSE30298)	GCCATCTGTT	1e-05	-13.59	0	332	0.0912	3219.1	0.0703	1.2973
Nkx6.1	Homeobox	Islet-Nkx6.1-ChIP-Seq(GSE40975)	GKTAATGR	1e-05	-13.08	0	1005	0.2762	11115.2	0.2429	1.13709
RBPJ:Ebox	?,bHLH	Panc1-Rbpj1-ChIP-Seq(GSE47459)	GGGRAARRGRMCAGMTG	1e-05	-12.88	0	138	0.0379	1150.3	0.0251	1.50996
NF1	CTF	LNCAP-NF1-ChIP-Seq(Unpublished)	CYTGGCABNSTGCCAR	1e-05	-12.8	0	159	0.0437	1369.2	0.0299	1.46154
MyoG	bHLH	C2C12-MyoG-ChIP-Seq(GSE36024)	AACAGCTG	1e-05	-12.68	0	425	0.1168	4306.4	0.0941	1.24123
Ap4	bHLH	AML-Tfap4-ChIP-Seq(GSE45738)	NAHCAGCTGD	1e-05	-12.06	0.0001	477	0.1311	4932.4	0.1078	1.21614
Pdx1	Homeobox	Islet-Pdx1-ChIP-Seq(SRA008281)	YCATYAATCA	0.0001	-11.2	0.0002	366	0.1006	3701.7	0.0809	1.24351
Esrrb	NR	mES-Esrrb-ChIP-Seq(GSE11431)	KTGACCTTGA	0.0001	-10.17	0.0005	260	0.0714	2549.6	0.0557	1.28187
AR-halfsite	NR	LNCaP-AR-ChIP-Seq(GSE27824)	CCAGGAACAG	0.0001	-9.914	0.0006	1479	0.4064	17158.3	0.3749	1.08402
CRX	Homeobox	Retina-Crx-ChIP-Seq(GSE20012)	GCTAATCC	0.0001	-9.483	0.0009	874	0.2402	9792.3	0.214	1.12243
Rbpj1	?	Panc1-Rbpj1-ChIP-Seq(GSE47459)	HTTTCCCASG	0.001	-8.985	0.0014	574	0.1577	6241.9	0.1364	1.15616
Nr5a2	NR	Pancreas-LRH1-ChIP-Seq(GSE34295)	BTCAAGGTCA	0.001	-8.961	0.0014	275	0.0756	2769.9	0.0605	1.24959
Olig2	bHLH	Neuron-Olig2-ChIP-Seq(GSE30882)	RCCATMTGTT	0.001	-8.729	0.0016	738	0.2028	8213.5	0.1795	1.12981
Tcf12	bHLH	GM12878-Tcf12-ChIP-Seq(GSE32465)	VCAGCTGYTG	0.001	-8.59	0.0018	376	0.1033	3945.9	0.0862	1.19838
Lhx2	Homeobox	HFSC-Lhx2-ChIP-Seq(GSE48068)	TAATTAGN	0.001	-8.012	0.0031	405	0.1113	4315.1	0.0943	1.18028
Myf5	bHLH	GM-Myf5-ChIP-Seq(GSE24852)	BAACAGCTGT	0.001	-7.534	0.0049	276	0.0758	2849	0.0622	1.21865
Nr5a2	NR	mES-Nr5a2-ChIP-Seq(GSE19019)	BTCAAGGTCA	0.001	-7.408	0.0053	201	0.0552	2002.9	0.0438	1.26027
Smad3	MAD	NPC-Smad3-ChIP-Seq(GSE36673)	TWGTCTGV	0.001	-7.282	0.0059	1096	0.3012	12683	0.2771	1.08697
FOXP1	Forkhead	H9-FOXP1-ChIP-Seq(GSE31006)	NYYTGTTTACHN	0.001	-7.022	0.0074	182	0.05	1805.4	0.0394	1.26904
GATA3	Zf	iTreg-Gata3-ChIP-Seq(GSE20898)	AGATGKDGAGATAAG	0.01	-6.772	0.0092	35	0.0096	248.3	0.0054	1.77778
MyoD	bHLH	Myotube-MyoD-ChIP-Seq(GSE21614)	RRCAGCTGYTSY	0.01	-6.562	0.011	290	0.0797	3061.8	0.0669	1.19133
SCL	bHLH	HPC7-Scl-ChIP-Seq(GSE13511)	AVCAGCTG	0.01	-6.493	0.0114	1646	0.4523	19580.5	0.4278	1.05727
THRa	NR	C17.2-THRa-ChIP-Seq(GSE38347)	GGTCANYTGAGGWCA	0.01	-6.451	0.0116	145	0.0398	1415.4	0.0309	1.28803
Tbx5	T-box	HL1-Tbx5.biotin-ChIP-Seq(GSE21529)	AGGTGTCA	0.01	-6.352	0.0124	1180	0.3243	13811.2	0.3018	1.07455
HIF-1b	HLH	T47D-HIF1b-ChIP-Seq(GSE59937)	RTACGTGC	0.01	-6.282	0.013	381	0.1047	4142	0.0905	1.15691
Tlx?	NR	NPC-H3K4me1-ChIP-Seq(GSE16256)	CTGGCAGSCTGCCA	0.01	-6.27	0.013	161	0.0442	1601.9	0.035	1.26286
Eomes	T-box	H9-Eomes-ChIP-Seq(GSE26097)	ATTAACACCT	0.01	-6.238	0.013	807	0.2218	9255.4	0.2022	1.09693
GSC	Homeobox	FrogEmbryos-GSC-ChIP-Seq(DRA000576)	RGGATTAR	0.01	-6.009	0.0158	394	0.1083	4314.1	0.0943	1.14846
bHLHE40	bHLH	HepG2-BHLHE40-ChIP-Seq(GSE31477)	KCACGTGMCN	0.01	-5.952	0.0164	113	0.0311	1080.6	0.0236	1.3178
Hnf1	Homeobox	Liver-Foxa2-Chip-Seq(GSE25694)	GGTTAAWCATTAA	0.01	-5.75	0.0195	60	0.0165	517.3	0.0113	1.46018
CLOCK	bHLH	Liver-Clock-ChIP-Seq(GSE39860)	GHCACGTG	0.01	-5.68	0.0205	196	0.0539	2025.4	0.0443	1.2167
Lhx3	Homeobox	Neuron-Lhx3-ChIP-Seq(GSE31456)	ADBTAATTAR	0.01	-5.617	0.0213	612	0.1682	6951.3	0.1519	1.10731
ERE	NR	MCF7-ERa-ChIP-Seq(Unpublished)	VAGGTCACNSTGACC	0.01	-5.575	0.0218	95	0.0261	896.7	0.0196	1.33163
NF1-halfsite	CTF	LNCaP-NF1-ChIP-Seq(Unpublished)	YTGCCAAG	0.01	-5.573	0.0218	651	0.1789	7426.7	0.1623	1.10228
NFAT	RHD	Jurkat-NFATC1-ChIP-Seq(Jolma et al.)	ATTTTCCATT	0.01	-5.459	0.0234	312	0.0857	3385.7	0.074	1.15811
HNF6	Homeobox	Liver-Hnf6-ChIP-Seq(ERP000394)	NTATYGATCH	0.01	-5.374	0.025	184	0.0506	1903.8	0.0416	1.21635
EBF1	EBF	Near-E2A-ChIP-Seq(GSE21512)	GTCCCCWGGGGA	0.01	-5.332	0.0255	359	0.0987	3948.2	0.0863	1.14368
Nur77	NR	K562-NR4A1-ChIP-Seq(GSE31363)	TGACCTTTNCNT	0.01	-5.213	0.0282	74	0.0203	680.8	0.0149	1.36242
c-Myc	bHLH	LNCAP-cMyc-ChIP-Seq(Unpublished)	VCCACGTG	0.01	-4.92	0.037	150	0.0412	1537.8	0.0336	1.22619
Pax7	Paired,Homeobox	Myoblast-Pax7-ChIP-Seq(GSE25064)	TAATCAATTA	0.01	-4.861	0.0386	35	0.0096	281.9	0.0062	1.54839
Brachyury	T-box	Mesoendoderm-Brachyury-ChIP-exo(GSE54963)	ANTTMRCASBNNNGTGYKAAN	0.01	-4.794	0.0405	106	0.0291	1046.6	0.0229	1.27074
NPAS2	bHLH	Liver-NPAS2-ChIP-Seq(GSE39860)	KCCACGTGAC	0.1	-4.564	0.05	372	0.1022	4161.8	0.0909	1.12431
Isl1	Homeobox	Neuron-Isl1-ChIP-Seq(GSE31456)	CTAATKGV	0.1	-4.435	0.0559	725	0.1992	8441.7	0.1844	1.08026
Tbet	T-box	CD8-Tbet-ChIP-Seq(GSE33802)	AGGTGTGAAM	0.1	-4.415	0.056	403	0.1107	4544.8	0.0993	1.1148
Tcf3	HMG	mES-Tcf3-ChIP-Seq(GSE11724)	ASWTCAAAGG	0.1	-4.396	0.0561	100	0.0275	995.7	0.0218	1.26147
Max	bHLH	K562-Max-ChIP-Seq(GSE31477)	RCCACGTGGYYN	0.1	-4.235	0.0648	229	0.0629	2491.7	0.0544	1.15625
c-Myc	bHLH	mES-cMyc-ChIP-Seq(GSE11431)	VVCCACGTGG	0.1	-4.116	0.0718	168	0.0462	1786.9	0.039	1.18462
Maz	Zf	HepG2-Maz-ChIP-Seq(GSE31477)	GGGGGGGG	0.1	-4.071	0.0738	426	0.1171	4851.9	0.106	1.10472
TCFL2	HMG	K562-TCF7L2-ChIP-Seq(GSE29196)	ACWTCAAAGG	0.1	-3.937	0.0831	35	0.0096	301.8	0.0066	1.45455
EKLF	Zf	Erythrocyte-Klf1-ChIP-Seq(GSE20478)	NWGGGTGTGGCY	0.1	-3.852	0.089	74	0.0203	726.9	0.0159	1.27673
Arnt:Ahr	bHLH	MCF7-Arnt-ChIP-Seq(Lo et al.)	TBGCACGCAA	0.1	-3.786	0.0935	189	0.0519	2051	0.0448	1.15848
