## Supplementary Table 7 for "DNA methylation memory of pancreatic acinar-ductal metaplasia transition state altering Kras-downstream PI3K and Rho GTPase signaling in the absence of Kras mutation"

### Sheet: MERFISH_Panel
Symbol	Symbol_Mm	Ensemble ID	Transcript	Notes	Probe Target Regions
BHLHA15	Bhlha15	ENSMUSG00000052271	ENSMUST00000060747	Acinar - (Mist1) Basic helix-loop-helix family - member a15	110
AMY1	Amy1	ENSMUSG00000074264	ENSMUST00000106540	Acinar - Amylase	53
CTRC	Ctrc	ENSMUSG00000062478	ENSMUST00000105781	Acinar - Chymotrypsin	71
GP2	Gp2	ENSMUSG00000030954	ENSMUST00000033255	Acinar - Glycoprotein 2 (zymogen granule membrane)	66
PTF1A	Ptf1a	ENSMUSG00000026735	ENSMUST00000028068	Acinar - Pancreas-specific transcription factor 1a	60
RBPJ	Rbpj	ENSMUSG00000039191	ENSMUST00000201912	Acinar - Recombination signal binding protein for immunoglobulin kappa J region	159
RBPJL	Rbpjl	ENSMUSG00000017007	ENSMUST00000017151	Acinar - Recombination signal binding protein for immunoglobulin kappa J region-like	61
ADIPOQ	Adipoq	ENSMUSG00000022878	ENSMUST00000023593	Adipose - Adiponectin	59
CDKN2A	Cdkn2a	ENSMUSG00000044303	ENSMUST00000107131	ADM/PanIN - Cyclin-dependent kinase	62
KRT17	Krt17	ENSMUSG00000035557	ENSMUST00000080893	ADM/PanIN - Keratin	50
KRAS	Kras	ENSMUSG00000030265	ENSMUST00000032399	ADM/PanIN - Kirsten rat sarcoma viral oncogene homolog	98
KLF5	Klf5	ENSMUSG00000005148	ENSMUST00000005279	ADM/PanIN - Kruppel-like factor	53
KLF4	Klf4	ENSMUSG00000003032	ENSMUST00000107619	ADM/PanIN - Kruppel-like factor	75
MUC5AC	Muc5ac	ENSMUSG00000037974	ENSMUST00000155534	ADM/PanIN - Mucin	343
REG3G	Reg3g	ENSMUSG00000030017	ENSMUST00000032089	ADM/PanIN - Regenerating islet-derived	63
REG3A	Reg3a	ENSMUSG00000079516	ENSMUST00000101272	ADM/PanIN - Regenerating islet-derived	70
SOX9	Sox9	ENSMUSG00000000567	ENSMUST00000000579	ADM/PanIN - SRY box 9	97
TRP53	Trp53	ENSMUSG00000059552	ENSMUST00000005371	ADM/PanIN - Transformation related protein 53	54
ENSMUSG00000020086	H2afy2	ENSMUSG00000020086	ENSMUST00000020283	Alternate histone	57
ENSMUSG00000036181	Hist1h1c	ENSMUSG00000036181	ENSMUST00000040914	Alternate histone	57
ENSMUSG00000015937	H2afy	ENSMUSG00000015937	ENSMUST00000045788	Alternate histone	56
CD74	Cd74	ENSMUSG00000024610	ENSMUST00000050487	apCAF - CD antigen	56
H2-AB1	H2-Ab1	ENSMUSG00000073421	ENSMUST00000040828	apCAF - Histocompatibility	51
SLPI	Slpi	ENSMUSG00000017002	ENSMUST00000109367	apCAF - Secretory leukocyte peptidase inhibitor	56
SAA3	Saa3	ENSMUSG00000040026	ENSMUST00000006956	apCAF - Serum amyloid A 3	46
ACVR2B	Acvr2b	ENSMUSG00000061393	ENSMUST00000035093	CCI - Activin receptor	57
ACKR4	Ackr4	ENSMUSG00000079355	ENSMUST00000219146	CCI - Atypical chemokine receptor	58
BTC	Btc	ENSMUSG00000082361	ENSMUST00000121044	CCI - Betacellulin (EGF family member)	55
CD44	Cd44	ENSMUSG00000005087	ENSMUST00000111194	CCI - CD antigen	52
CD200	Cd200	ENSMUSG00000022661	ENSMUST00000163230	CCI - CD antigen	53
CD47	Cd47	ENSMUSG00000055447	ENSMUST00000229206	CCI - CD antigen	52
CD200R1	Cd200r1	ENSMUSG00000022667	ENSMUST00000057488	CCI - CD antigen receptor	50
NECTIN3	Nectin3	ENSMUSG00000022656	ENSMUST00000023334	CCI - Cell adhesion molecule	59
NECTIN1	Nectin1	ENSMUSG00000032012	ENSMUST00000034510	CCI - Cell adhesion molecule	146
NECTIN2	Nectin2	ENSMUSG00000062300	ENSMUST00000108450	CCI - Cell adhesion molecule	53
CCL8	Ccl8	ENSMUSG00000009185	ENSMUST00000009329	CCI - Chemokine (C-C motif) ligand	45
CCL7	Ccl7	ENSMUSG00000035373	ENSMUST00000021011	CCI - Chemokine (C-C motif) ligand	57
CCR1	Ccr1	ENSMUSG00000025804	ENSMUST00000026911	CCI - Chemokine (C-C motif) receptor	72
CCR5	Ccr5	ENSMUSG00000079227	ENSMUST00000111442	CCI - Chemokine (C-C motif) receptor	178
CCR2	Ccr2	ENSMUSG00000049103	ENSMUST00000165984	CCI - Chemokine (C-C motif) receptor	61
EGFR	Egfr	ENSMUSG00000020122	ENSMUST00000102884	CCI - EGF receptor	60
EDNRB	Ednrb	ENSMUSG00000022122	ENSMUST00000172237	CCI - Endothelin receptor	53
EFNB2	Efnb2	ENSMUSG00000001300	ENSMUST00000001319	CCI - Ephrin	128
EFNA4	Efna4	ENSMUSG00000028040	ENSMUST00000029674	CCI - Ephrin	52
EFNB1	Efnb1	ENSMUSG00000031217	ENSMUST00000052839	CCI - Ephrin	89
EFNA5	Efna5	ENSMUSG00000048915	ENSMUST00000076840	CCI - Ephrin	96
EPHA2	Epha2	ENSMUSG00000006445	ENSMUST00000006614	CCI - Ephrin receptor	78
EPHA7	Epha7	ENSMUSG00000028289	ENSMUST00000029964	CCI - Ephrin receptor	125
EPHB2	Ephb2	ENSMUSG00000028664	ENSMUST00000059287	CCI - Ephrin receptor	113
EPHA3	Epha3	ENSMUSG00000052504	ENSMUST00000064405	CCI - Ephrin receptor	66
EPHA1	Epha1	ENSMUSG00000029859	ENSMUST00000073387	CCI - Ephrin receptor	85
FGFR4	Fgfr4	ENSMUSG00000005320	ENSMUST00000162967	CCI - FGF receptor	32
FGF2	Fgf2	ENSMUSG00000037225	ENSMUST00000200585	CCI - Fibroblast growth factor	136
FZD1	Fzd1	ENSMUSG00000044674	ENSMUST00000054294	CCI - Frizzled class receptor	101
FZD2	Fzd2	ENSMUSG00000050288	ENSMUST00000057893	CCI - Frizzled class receptor	87
FZD4	Fzd4	ENSMUSG00000049791	ENSMUST00000058755	CCI - Frizzled class receptor	203
FZD3	Fzd3	ENSMUSG00000007989	ENSMUST00000131309	CCI - Frizzled class receptor	344
GDF11	Gdf11	ENSMUSG00000025352	ENSMUST00000026408	CCI - Growth differentiation factor	115
HGF	Hgf	ENSMUSG00000028864	ENSMUST00000199581	CCI - Hepatocyte growth factor	68
INSR	Insr	ENSMUSG00000005534	ENSMUST00000091291	CCI - Insulin receptor	275
ITGB2	Itgb2	ENSMUSG00000000290	ENSMUST00000000299	CCI - Integrin	91
ITGA5	Itga5	ENSMUSG00000000555	ENSMUST00000023128	CCI - Integrin	131
ITGB8	Itgb8	ENSMUSG00000025321	ENSMUST00000026360	CCI - Integrin	165
ITGA9	Itga9	ENSMUSG00000039115	ENSMUST00000044165	CCI - Integrin	143
ITGA2	Itga2	ENSMUSG00000015533	ENSMUST00000056117	CCI - Integrin	192
ITGA1	Itga1	ENSMUSG00000042284	ENSMUST00000061673	CCI - Integrin	279
ITGB1	Itgb1	ENSMUSG00000025809	ENSMUST00000090006	CCI - Integrin	98
ITGA4	Itga4	ENSMUSG00000027009	ENSMUST00000099972	CCI - Integrin	201
ITGAM	Itgam	ENSMUSG00000030786	ENSMUST00000106242	CCI - Integrin	58
ITGA6	Itga6	ENSMUSG00000027111	ENSMUST00000126787	CCI - Integrin	52
ITGAV	Itgav	ENSMUSG00000027087	ENSMUST00000131192	CCI - Integrin	41
ITGB5	Itgb5	ENSMUSG00000022817	ENSMUST00000232262	CCI - Integrin	59
ICAM1	Icam1	ENSMUSG00000037405	ENSMUST00000086399	CCI - Intercellular adhesion molecule	79
LAMA1	Lama1	ENSMUSG00000032796	ENSMUST00000035471	CCI - Laminin	201
LAMC2	Lamc2	ENSMUSG00000026479	ENSMUST00000185356	CCI - Laminin	151
LRP5	Lrp5	ENSMUSG00000024913	ENSMUST00000025856	CCI - Low density lipoprotein receptor-related	67
LRP6	Lrp6	ENSMUSG00000030201	ENSMUST00000032322	CCI - Low density lipoprotein receptor-related	268
MET	Met	ENSMUSG00000009376	ENSMUST00000115443	CCI - Met proto-oncogene	200
NLGN2	Nlgn2	ENSMUSG00000051790	ENSMUST00000056484	CCI - Neuroligin	121
NOTCH4	Notch4	ENSMUSG00000015468	ENSMUST00000015612	CCI - Notch	190
NOTCH2	Notch2	ENSMUSG00000027878	ENSMUST00000079812	CCI - Notch	316
POSTN	Postn	ENSMUSG00000027750	ENSMUST00000107985	CCI - Periostin osteoblast specific factor	82
PTN	Ptn	ENSMUSG00000029838	ENSMUST00000101534	CCI - Pleiotrophin	57
PLXNA2	Plxna2	ENSMUSG00000026640	ENSMUST00000027952	CCI - Plexin	321
PVR	Pvr	ENSMUSG00000040511	ENSMUST00000043517	CCI - Poliovirus receptor	86
ERBB2	Erbb2	ENSMUSG00000062312	ENSMUST00000058295	CCI - Receptor tyrosine kinase	145
SDC1	Sdc1	ENSMUSG00000020592	ENSMUST00000020911	CCI - Syndecan	95
SDC2	Sdc2	ENSMUSG00000022261	ENSMUST00000022871	CCI - Syndecan	89
SDC3	Sdc3	ENSMUSG00000025743	ENSMUST00000070478	CCI - Syndecan	121
TNC	Tnc	ENSMUSG00000028364	ENSMUST00000030056	CCI - Tenascin	214
TGFBR1	Tgfbr1	ENSMUSG00000007613	ENSMUST00000007757	CCI - TGFb receptor	119
VIPR1	Vipr1	ENSMUSG00000032528	ENSMUST00000035115	CCI - Vasoactive intestinal peptide receptor	146
WNT7B	Wnt7b	ENSMUSG00000022382	ENSMUST00000023015	CCI - Wingless-type family	87
WNT5B	Wnt5b	ENSMUSG00000030170	ENSMUST00000118120	CCI - Wingless-type family	63
TRP53INP1	Trp53inp1	ENSMUSG00000028211	ENSMUST00000029865	DE genes from Visium	139
THBS1	Thbs1	ENSMUSG00000040152	ENSMUST00000039559	DE genes from Visium	175
PPP1CA	Ppp1ca	ENSMUSG00000040385	ENSMUST00000046094	DE genes from Visium	63
LCN2	Lcn2	ENSMUSG00000026822	ENSMUST00000050785	DE genes from Visium	51
CLDN4	Cldn4	ENSMUSG00000047501	ENSMUST00000051401	DE genes from Visium	54
REG3D	Reg3d	ENSMUSG00000068341	ENSMUST00000089667	DE genes from Visium	71
EPCAM	Epcam	ENSMUSG00000045394	ENSMUST00000234623	DE genes from Visium - Epithelial cell adhesion molecule	55
HSPA5	Hspa5	ENSMUSG00000026864	ENSMUST00000100171	DE genes from Visium - heat shock protein	63
ADAMTS15	Adamts15	ENSMUSG00000033453	ENSMUST00000065112	DE genes from Visium - A disintegrin-like and metallopeptidase (reprolysin type) with thrombospondin	180
ADAM33	Adam33	ENSMUSG00000027318	ENSMUST00000147333	DE genes from Visium - A disintegrin-like and metallopeptidase domain	70
ACOT7	Acot7	ENSMUSG00000028937	ENSMUST00000075363	DE genes from Visium - Acyl-CoA thioesterase	53
ADCY5	Adcy5	ENSMUSG00000022840	ENSMUST00000114913	DE genes from Visium - Adenylate cyclase	180
ARL6IP1	Arl6ip1	ENSMUSG00000030654	ENSMUST00000032888	DE genes from Visium - ADP-ribosylation factor interacting protein	68
AHNAK	Ahnak	ENSMUSG00000069833	ENSMUST00000092956	DE genes from Visium - AHNAK nucleoprotein (desmoyokin)	557
PF4	Pf4	ENSMUSG00000029373	ENSMUST00000031320	DE genes from Visium - (Cxcl4) - Platelet factor	49
AKR1A1	Akr1a1	ENSMUSG00000028692	ENSMUST00000030455	DE genes from Visium - Aldo-keto reductase family	55
ANXA5	Anxa5	ENSMUSG00000027712	ENSMUST00000029266	DE genes from Visium - Annexin	52
ANXA3	Anxa3	ENSMUSG00000029484	ENSMUST00000031447	DE genes from Visium - Annexin	57
ANXA2	Anxa2	ENSMUSG00000032231	ENSMUST00000034756	DE genes from Visium - Annexin	56
ATF5	Atf5	ENSMUSG00000038539	ENSMUST00000047356	DE genes from Visium - AP-1/ATF superfamily TF	53
APOBEC3	Apobec3	ENSMUSG00000009585	ENSMUST00000175752	DE genes from Visium - Apolipoprotein mRNA editing enzyme	53
AQP12	Aqp12	ENSMUSG00000045091	ENSMUST00000059676	DE genes from Visium - Aquaporin	63
ALOX5AP	Alox5ap	ENSMUSG00000060063	ENSMUST00000071130	DE genes from Visium - Arachidonate lipoxygenase activating protein	67
ARAP1	Arap1	ENSMUSG00000032812	ENSMUST00000098243	DE genes from Visium - ArfGAP with RhoGAP domain - ankyrin repeat and PH domain	72
ATP2A2	Atp2a2	ENSMUSG00000029467	ENSMUST00000197415	DE genes from Visium - ATPase - Ca++ transporting - cardiac muscle - slow twitch	44
BIRC3	Birc3	ENSMUSG00000032000	ENSMUST00000013949	DE genes from Visium - Baculoviral IAP repeat-containing	57
BCAM	Bcam	ENSMUSG00000002980	ENSMUST00000003061	DE genes from Visium - Basal cell adhesion molecule	65
B2M	B2m	ENSMUSG00000060802	ENSMUST00000102476	DE genes from Visium - Beta microglobulin	68
BACE2	Bace2	ENSMUSG00000040605	ENSMUST00000047275	DE genes from Visium - Beta-site APP-cleaving enzyme	219
BGN	Bgn	ENSMUSG00000031375	ENSMUST00000033741	DE genes from Visium - Biglycan	61
BASP1	Basp1	ENSMUSG00000045763	ENSMUST00000058845	DE genes from Visium - Brain abundant - membrane attached signal protein	60
CPED1	Cped1	ENSMUSG00000062980	ENSMUST00000115383	DE genes from Visium - Cadherin-like and PC-esterase domain containing	53
CNN2	Cnn2	ENSMUSG00000004665	ENSMUST00000004784	DE genes from Visium - Calponin	70
CAR3	Car3	ENSMUSG00000027559	ENSMUST00000029076	DE genes from Visium - Carbonic anhydrase	60
CPXM2	Cpxm2	ENSMUSG00000030862	ENSMUST00000209155	DE genes from Visium - Carboxypeptidase	33
CILP	Cilp	ENSMUSG00000042254	ENSMUST00000048762	DE genes from Visium - Cartilage intermediate layer protein - nucleotide pyrophosphohydrolase	131
CASP2	Casp2	ENSMUSG00000029863	ENSMUST00000031895	DE genes from Visium - Caspase	72
CTSB	Ctsb	ENSMUSG00000021939	ENSMUST00000006235	DE genes from Visium - Cathepsin	129
CAVIN1	Cavin1	ENSMUSG00000004044	ENSMUST00000060792	DE genes from Visium - Caveolae associated	100
CD52	Cd52	ENSMUSG00000000682	ENSMUST00000000696	DE genes from Visium - CD antigen	47
CD34	Cd34	ENSMUSG00000016494	ENSMUST00000016638	DE genes from Visium - CD antigen	76
CD19	Cd19	ENSMUSG00000030724	ENSMUST00000032968	DE genes from Visium - CD antigen	69
CD300LD	Cd300ld	ENSMUSG00000034641	ENSMUST00000045075	DE genes from Visium - CD300 molecule like family member	67
CCN1	Ccn1	ENSMUSG00000028195	ENSMUST00000029846	DE genes from Visium - Cellular communication network factor	60
CHD3	Chd3	ENSMUSG00000018474	ENSMUST00000108661	DE genes from Visium - Chromodomain helicase DNA binding protein	154
CCDC3	Ccdc3	ENSMUSG00000026676	ENSMUST00000027988	DE genes from Visium - Coiled-coil domain containing 3	77
COL6A2	Col6a2	ENSMUSG00000020241	ENSMUST00000001181	DE genes from Visium - Collagen	58
COL4A1	Col4a1	ENSMUSG00000031502	ENSMUST00000033898	DE genes from Visium - Collagen	198
COL4A2	Col4a2	ENSMUSG00000031503	ENSMUST00000033899	DE genes from Visium - Collagen	191
COL18A1	Col18a1	ENSMUSG00000001435	ENSMUST00000081654	DE genes from Visium - Collagen	58
COL5A2	Col5a2	ENSMUSG00000026042	ENSMUST00000086430	DE genes from Visium - Collagen	194
COL3A1	Col3a1	ENSMUSG00000026043	ENSMUST00000087883	DE genes from Visium - Collagen	149
COL15A1	Col15a1	ENSMUSG00000028339	ENSMUST00000107730	DE genes from Visium - Collagen	53
COL5A1	Col5a1	ENSMUSG00000026837	ENSMUST00000238851	DE genes from Visium - Collagen	56
CFD	Cfd	ENSMUSG00000061780	ENSMUST00000061653	DE genes from Visium - Complement factor	56
CORO1C	Coro1c	ENSMUSG00000004530	ENSMUST00000004646	DE genes from Visium - Coronin - actin binding protein	90
CUZD1	Cuzd1	ENSMUSG00000040205	ENSMUST00000046611	DE genes from Visium - CUB and zona pellucida-like domains	74
CCND1	Ccnd1	ENSMUSG00000070348	ENSMUST00000093962	DE genes from Visium - Cyclin	109
CDKN1A	Cdkn1a	ENSMUSG00000023067	ENSMUST00000023829	DE genes from Visium - Cyclin-dependent kinase	58
CSRP1	Csrp1	ENSMUSG00000026421	ENSMUST00000027677	DE genes from Visium - Cysteine and glycine-rich protein	57
CRIP1	Crip1	ENSMUSG00000006360	ENSMUST00000006523	DE genes from Visium - Cysteine-rich protein	37
CRISPLD2	Crispld2	ENSMUSG00000031825	ENSMUST00000132583	DE genes from Visium - Cysteine-rich secretory protein LCCL domain containing	128
CYP2D22	Cyp2d22	ENSMUSG00000061740	ENSMUST00000023083	DE genes from Visium - Cytochrome	78
DBP	Dbp	ENSMUSG00000059824	ENSMUST00000080885	DE genes from Visium - D site albumin promoter binding protein	59
NBL1	Nbl1	ENSMUSG00000041120	ENSMUST00000042844	DE genes from Visium - DAN family BMP antagonist	52
DBI	Dbi	ENSMUSG00000026385	ENSMUST00000027634	DE genes from Visium - Diazepam binding inhibitor	50
DKK3	Dkk3	ENSMUSG00000030772	ENSMUST00000033036	DE genes from Visium - Dickkopf WNT signaling pathway inhibitor	101
DPEP1	Dpep1	ENSMUSG00000019278	ENSMUST00000019422	DE genes from Visium - Dipeptidase	73
DYNLL2	Dynll2	ENSMUSG00000020483	ENSMUST00000178105	DE genes from Visium - Dynein light chain	68
EGR1	Egr1	ENSMUSG00000038418	ENSMUST00000165033	DE genes from Visium - Early growth response	83
EML1	Eml1	ENSMUSG00000058070	ENSMUST00000123035	DE genes from Visium - Echinoderm microtubule associated protein like	52
EHD1	Ehd1	ENSMUSG00000024772	ENSMUST00000025684	DE genes from Visium - EH domain-containing	96
EHD2	Ehd2	ENSMUSG00000074364	ENSMUST00000098799	DE genes from Visium - EH domain-containing	141
ELN	Eln	ENSMUSG00000029675	ENSMUST00000015138	DE genes from Visium - Elastin	51
EMILIN1	Emilin1	ENSMUSG00000029163	ENSMUST00000031055	DE genes from Visium - Elastin microfibril interfacer	93
EPAS1	Epas1	ENSMUSG00000024140	ENSMUST00000024954	DE genes from Visium - Endothelial PAS domain protein	162
EHF	Ehf	ENSMUSG00000012350	ENSMUST00000090475	DE genes from Visium - ETS homologous factor	102
F11R	F11r	ENSMUSG00000038235	ENSMUST00000043839	DE genes from Visium - F11 receptor	58
FAM183B	Fam183b	ENSMUSG00000049154	ENSMUST00000239007	DE genes from Visium - Family with sequence similarity 183	53
FTH1	Fth1	ENSMUSG00000024661	ENSMUST00000025563	DE genes from Visium - Ferritin heavy polypeptide	53
FGFR3	Fgfr3	ENSMUSG00000054252	ENSMUST00000202138	DE genes from Visium - FGF receptor	110
FBN1	Fbn1	ENSMUSG00000027204	ENSMUST00000028633	DE genes from Visium - Fibrillin	309
FBLN2	Fbln2	ENSMUSG00000064080	ENSMUST00000041544	DE genes from Visium - Fibulin	96
FBLN5	Fbln5	ENSMUSG00000021186	ENSMUST00000222587	DE genes from Visium - Fibulin	73
FLNA	Flna	ENSMUSG00000031328	ENSMUST00000156766	DE genes from Visium - Filamin alpha	67
FBLIM1	Fblim1	ENSMUSG00000006219	ENSMUST00000105784	DE genes from Visium - Filamin binding LIM protein 1	68
FMO2	Fmo2	ENSMUSG00000040170	ENSMUST00000045902	DE genes from Visium - Flavin containing monooxygenase	119
GPRASP2	Gprasp2	ENSMUSG00000072966	ENSMUST00000113136	DE genes from Visium - G protein-coupled receptor associated sorting protein	96
GPRIN1	Gprin1	ENSMUSG00000069227	ENSMUST00000099506	DE genes from Visium - G protein-regulated inducer of neurite outgrowth	113
GABBR1	Gabbr1	ENSMUSG00000024462	ENSMUST00000172792	DE genes from Visium - GABA receptor	95
LGALS1	Lgals1	ENSMUSG00000068220	ENSMUST00000089377	DE genes from Visium - Galectin	52
LGALS3	Lgals3	ENSMUSG00000050335	ENSMUST00000146468	DE genes from Visium - Galectin	56
GKN1	Gkn1	ENSMUSG00000030050	ENSMUST00000032129	DE genes from Visium - Gastrokine	59
GSN	Gsn	ENSMUSG00000026879	ENSMUST00000028239	DE genes from Visium - Gelsolin	84
GPX3	Gpx3	ENSMUSG00000018339	ENSMUST00000082430	DE genes from Visium - Glutathione peroxidase	50
GAS6	Gas6	ENSMUSG00000031451	ENSMUST00000033828	DE genes from Visium - Growth arrest specific	77
GDF10	Gdf10	ENSMUSG00000021943	ENSMUST00000168727	DE genes from Visium - Growth differentiation factor	149
GIMAP6	Gimap6	ENSMUSG00000047867	ENSMUST00000053661	DE genes from Visium - GTPase - IMAP family member	57
GNAI2	Gnai2	ENSMUSG00000032562	ENSMUST00000055704	DE genes from Visium - Guanine nucleotide binding protein (G protein) - alpha inhibiting	57
HSPA12A	Hspa12a	ENSMUSG00000025092	ENSMUST00000066285	DE genes from Visium - Heat shock protein	137
HEBP1	Hebp1	ENSMUSG00000042770	ENSMUST00000045855	DE genes from Visium - Heme binding protein	60
HNRNPA0	Hnrnpa0	ENSMUSG00000007836	ENSMUST00000007980	DE genes from Visium - Heterogeneous nuclear ribonucleoprotein	60
IGKC	Igkc	ENSMUSG00000076609	ENSMUST00000103410	DE genes from Visium - Immunoglobulin	47
IGHM	Ighm	ENSMUSG00000076617	ENSMUST00000103426	DE genes from Visium - Immunoglobulin heavy constant	57
IGFBP7	Igfbp7	ENSMUSG00000036256	ENSMUST00000046746	DE genes from Visium - Insulin-like growth factor binding protein	66
ITM2B	Itm2b	ENSMUSG00000022108	ENSMUST00000022704	DE genes from Visium - Integral membrane protein	61
ITGBL1	Itgbl1	ENSMUSG00000032925	ENSMUST00000132026	DE genes from Visium - Integrin	86
IRF7	Irf7	ENSMUSG00000025498	ENSMUST00000026571	DE genes from Visium - Interferon regulatory factor	59
IL6ST	Il6st	ENSMUSG00000021756	ENSMUST00000070731	DE genes from Visium - Interleukin	165
KLHL7	Klhl7	ENSMUSG00000028986	ENSMUST00000030841	DE genes from Visium - Kelch-like	86
KRT8	Krt8	ENSMUSG00000049382	ENSMUST00000023952	DE genes from Visium - Keratin	61
KIF21B	Kif21b	ENSMUSG00000041642	ENSMUST00000165333	DE genes from Visium - Kinesin family member	61
KIFC3	Kifc3	ENSMUSG00000031788	ENSMUST00000169353	DE genes from Visium - Kinesin family member	73
LAMB1	Lamb1	ENSMUSG00000002900	ENSMUST00000002979	DE genes from Visium - Laminin B1	182
PNLIPRP2	Pnliprp2	ENSMUSG00000025091	ENSMUST00000026081	DE genes from Visium - Lipase	51
LOXL1	Loxl1	ENSMUSG00000032334	ENSMUST00000061799	DE genes from Visium - Lysyl oxidase-like	90
MAFA	Mafa	ENSMUSG00000047591	ENSMUST00000062002	DE genes from Visium - MAF bZIP transcription factor	50
MAFB	Mafb	ENSMUSG00000074622	ENSMUST00000099126	DE genes from Visium - MAF bZIP transcription factor	81
MASP1	Masp1	ENSMUSG00000022887	ENSMUST00000229619	DE genes from Visium - Mannan-binding lectin serine peptidase	73
MARCKSL1	Marcksl1	ENSMUSG00000047945	ENSMUST00000062356	DE genes from Visium - MARCKS-like	51
MMP7	Mmp7	ENSMUSG00000018623	ENSMUST00000018767	DE genes from Visium - Matrix metallopeptidase	51
MMP23	Mmp23	ENSMUSG00000029061	ENSMUST00000030937	DE genes from Visium - Matrix metallopeptidase	58
MMP2	Mmp2	ENSMUSG00000031740	ENSMUST00000211567	DE genes from Visium - Matrix metallopeptidase	60
MCAM	Mcam	ENSMUSG00000032135	ENSMUST00000034650	DE genes from Visium - Melanoma cell adhesion molecule	89
RAB37	Rab37	ENSMUSG00000020732	ENSMUST00000021076	DE genes from Visium - Member RAS oncogene family	66
RAB27A	Rab27a	ENSMUSG00000032202	ENSMUST00000184146	DE genes from Visium - Member RAS oncogene family	88
MANF	Manf	ENSMUSG00000032575	ENSMUST00000069036	DE genes from Visium - mesencephalic astrocyte-derived neurotrophic factor	58
MT1	Mt1	ENSMUSG00000031765	ENSMUST00000034215	DE genes from Visium - Metallothionein 1	46
MTCL1	Mtcl1	ENSMUSG00000052105	ENSMUST00000145347	DE genes from Visium - Microtubule cross-linking factor	124
MSN	Msn	ENSMUSG00000031207	ENSMUST00000117399	DE genes from Visium - Moesin	95
MYH9	Myh9	ENSMUSG00000022443	ENSMUST00000016771	DE genes from Visium - Myosin	215
MYO1C	Myo1c	ENSMUSG00000017774	ENSMUST00000102505	DE genes from Visium - Myosin	145
MYOF	Myof	ENSMUSG00000048612	ENSMUST00000225159	DE genes from Visium - Myosin	114
MYH11	Myh11	ENSMUSG00000018830	ENSMUST00000231567	DE genes from Visium - Myosin	190
NKD1	Nkd1	ENSMUSG00000031661	ENSMUST00000034086	DE genes from Visium - Naked cuticle	50
NEDD4	Nedd4	ENSMUSG00000032216	ENSMUST00000034740	DE genes from Visium - Neural precursor cell expressed - developmentally down-regulated	119
NOTCH3	Notch3	ENSMUSG00000038146	ENSMUST00000087723	DE genes from Visium - Notch	222
NFIB	Nfib	ENSMUSG00000008575	ENSMUST00000064770	DE genes from Visium - Nuclear factor	236
NFKBIA	Nfkbia	ENSMUSG00000021025	ENSMUST00000021413	DE genes from Visium - Nuclear factor of kappa light poplypeptide gene enhancer in B cells inhibitor	52
NAP1L1	Nap1l1	ENSMUSG00000058799	ENSMUST00000218828	DE genes from Visium - Nucleosome assembly protein-like	71
OLFM1	Olfm1	ENSMUSG00000026833	ENSMUST00000100244	DE genes from Visium - Olfactomedin	62
OASL2	Oasl2	ENSMUSG00000029561	ENSMUST00000031542	DE genes from Visium - Oligoadenylate synthetase-like	53
PAMR1	Pamr1	ENSMUSG00000027188	ENSMUST00000028612	DE genes from Visium - Peptidase domain-containing associated with muscle regeneration	54
HSPG2	Hspg2	ENSMUSG00000028763	ENSMUST00000155648	DE genes from Visium - Perlecan	65
PAH	Pah	ENSMUSG00000020051	ENSMUST00000020241	DE genes from Visium - Phenylalanine hydroxylase	53
PGM5	Pgm5	ENSMUSG00000041731	ENSMUST00000047666	DE genes from Visium - Phosphoglucomutase	77
PLTP	Pltp	ENSMUSG00000017754	ENSMUST00000059954	DE genes from Visium - Phospholipid transfer protein	57
PLVAP	Plvap	ENSMUSG00000034845	ENSMUST00000048452	DE genes from Visium - Plasmalemma vesicle associated protein	57
PSD4	Psd4	ENSMUSG00000026979	ENSMUST00000056641	DE genes from Visium - Pleckstrin and Sec7 domain containing	146
PLXNB2	Plxnb2	ENSMUSG00000036606	ENSMUST00000143014	DE genes from Visium - Plexin	65
PODXL2	Podxl2	ENSMUSG00000033152	ENSMUST00000141348	DE genes from Visium - Podocalyxin-like	57
PKHD1	Pkhd1	ENSMUSG00000043760	ENSMUST00000088448	DE genes from Visium - Polycystic kidney and hepatic disease	400
KCTD12	Kctd12	ENSMUSG00000098557	ENSMUST00000184744	DE genes from Visium - Potassium channel tetramerisation domain containing	149
P4HB	P4hb	ENSMUSG00000025130	ENSMUST00000166620	DE genes from Visium - Prolyl hydroxylase	37
PSAP	Psap	ENSMUSG00000004207	ENSMUST00000165878	DE genes from Visium - Prosaposin	84
PSMB9	Psmb9	ENSMUSG00000096727	ENSMUST00000171321	DE genes from Visium - Proteasome (prosome - macropain) subunit	38
PSMB8	Psmb8	ENSMUSG00000024338	ENSMUST00000173441	DE genes from Visium - Proteasome (prosome - macropain) subunit	72
PKN3	Pkn3	ENSMUSG00000026785	ENSMUST00000045246	DE genes from Visium - Protein kinase	84
PRKAR1A	Prkar1a	ENSMUSG00000020612	ENSMUST00000049527	DE genes from Visium - Protein kinase - cAMP dependent regulatory	92
PPP1R1B	Ppp1r1b	ENSMUSG00000061718	ENSMUST00000137634	DE genes from Visium - Protein phosphatase regulatory inhibitor subunit	51
PPP1R14A	Ppp1r14a	ENSMUSG00000037166	ENSMUST00000207714	DE genes from Visium - Protein phosphatase regulatory inhibitor subunit	51
JUNB	Junb	ENSMUSG00000052837	ENSMUST00000064922	DE genes from Visium - Proto-oncogene	51
PCP4L1	Pcp4l1	ENSMUSG00000038370	ENSMUST00000111332	DE genes from Visium - Purkinje cell protein	53
RPH3AL	Rph3al	ENSMUSG00000020847	ENSMUST00000121287	DE genes from Visium - Rabphilin	57
RALGPS2	Ralgps2	ENSMUSG00000026594	ENSMUST00000172057	DE genes from Visium - Ral GEF with PH domain and SH3 binding motif	106
RASA4	Rasa4	ENSMUSG00000004952	ENSMUST00000042135	DE genes from Visium - RAS p21 protein activator	53
RACK1	Rack1	ENSMUSG00000020372	ENSMUST00000020640	DE genes from Visium - Receptor for activated C kinase	56
RELN	Reln	ENSMUSG00000042453	ENSMUST00000161356	DE genes from Visium - Reelin	360
RGS16	Rgs16	ENSMUSG00000026475	ENSMUST00000027748	DE genes from Visium - Regulator of G-protein signaling	71
RGS5	Rgs5	ENSMUSG00000026678	ENSMUST00000027997	DE genes from Visium - Regulator of G-protein signaling	118
RRAS	Rras	ENSMUSG00000038387	ENSMUST00000044111	DE genes from Visium - Related RAS viral oncogene	52
RCN3	Rcn3	ENSMUSG00000019539	ENSMUST00000019683	DE genes from Visium - Reticulocalbin	54
RARRES2	Rarres2	ENSMUSG00000009281	ENSMUST00000204267	DE genes from Visium - Retinoic acid receptor responder	52
RBP1	Rbp1	ENSMUSG00000046402	ENSMUST00000052068	DE genes from Visium - Retinol binding protein	78
S100A6	S100a6	ENSMUSG00000001025	ENSMUST00000198128	DE genes from Visium - S100 calcium binding protein (Calcyclin)	42
SCARA3	Scara3	ENSMUSG00000034463	ENSMUST00000042046	DE genes from Visium - Scavenger receptor	105
SLFN2	Slfn2	ENSMUSG00000072620	ENSMUST00000038038	DE genes from Visium - Schlafen	51
SPARC	Sparc	ENSMUSG00000018593	ENSMUST00000108858	DE genes from Visium - Secreted acidic cysteine rich glycoprotein	66
SCG5	Scg5	ENSMUSG00000023236	ENSMUST00000024005	DE genes from Visium - Secretogranin	55
SERPING1	Serping1	ENSMUSG00000023224	ENSMUST00000023994	DE genes from Visium - Serine (or cysteine) peptidase inhibitor	54
SERPINH1	Serpinh1	ENSMUSG00000070436	ENSMUST00000094154	DE genes from Visium - Serine (or cysteine) peptidase inhibitor	68
SMTN	Smtn	ENSMUSG00000020439	ENSMUST00000020721	DE genes from Visium - Smoothelin	93
SLC25A4	Slc25a4	ENSMUSG00000031633	ENSMUST00000034049	DE genes from Visium - Solute carrier	56
SST	Sst	ENSMUSG00000004366	ENSMUST00000004480	DE genes from Visium - Somatostatin	61
SNX2	Snx2	ENSMUSG00000034484	ENSMUST00000037850	DE genes from Visium - Sorting nexin	52
SPTBN1	Sptbn1	ENSMUSG00000020315	ENSMUST00000011877	DE genes from Visium - Spectrin beta - non-erythrocytic	214
SPON1	Spon1	ENSMUSG00000038156	ENSMUST00000046687	DE genes from Visium - Spondin	157
SOX4	Sox4	ENSMUSG00000076431	ENSMUST00000067230	DE genes from Visium - SRY box	116
SOD1	Sod1	ENSMUSG00000022982	ENSMUST00000023707	DE genes from Visium - Superoxide dismutase	57
SOD3	Sod3	ENSMUSG00000072941	ENSMUST00000101208	DE genes from Visium - Superoxide dismutase	111
STXBP1	Stxbp1	ENSMUSG00000026797	ENSMUST00000050000	DE genes from Visium - Syntaxin binding protein	115
TLN1	Tln1	ENSMUSG00000028465	ENSMUST00000030187	DE genes from Visium - Talin	253
TAPBP	Tapbp	ENSMUSG00000024308	ENSMUST00000234247	DE genes from Visium - TAP binding protein	76
TBC1D2B	Tbc1d2b	ENSMUSG00000037410	ENSMUST00000041767	DE genes from Visium - TBC1 domain family	178
TNS1	Tns1	ENSMUSG00000055322	ENSMUST00000191104	DE genes from Visium - Tensin	165
TSPAN7	Tspan7	ENSMUSG00000058254	ENSMUST00000076354	DE genes from Visium - Tetraspanin	53
THBS3	Thbs3	ENSMUSG00000028047	ENSMUST00000142051	DE genes from Visium - Thrombospondin	37
TMSB4X	Tmsb4x	ENSMUSG00000049775	ENSMUST00000112172	DE genes from Visium - Thymosin	62
TIMP2	Timp2	ENSMUSG00000017466	ENSMUST00000017610	DE genes from Visium - Tissue inhibitor of metalloproteinase	94
TIMP3	Timp3	ENSMUSG00000020044	ENSMUST00000020234	DE genes from Visium - Tissue inhibitor of metalloproteinase	137
TAGLN2	Tagln2	ENSMUSG00000026547	ENSMUST00000111230	DE genes from Visium - Transgelin	54
TGM2	Tgm2	ENSMUSG00000037820	ENSMUST00000103122	DE genes from Visium - Transglutaminase	114
TSPO	Tspo	ENSMUSG00000041736	ENSMUST00000047419	DE genes from Visium - Translocator protein	70
TMEM176B	Tmem176b	ENSMUSG00000029810	ENSMUST00000101429	DE genes from Visium - Transmembrane protein	59
TMEM176A	Tmem176a	ENSMUSG00000023367	ENSMUST00000168406	DE genes from Visium - Transmembrane protein	50
TM4SF4	Tm4sf4	ENSMUSG00000027801	ENSMUST00000029377	DE genes from Visium - Transmembrane superfamily	62
TRIM47	Trim47	ENSMUSG00000020773	ENSMUST00000106441	DE genes from Visium - Tripartite motif-containing	56
UCP2	Ucp2	ENSMUSG00000033685	ENSMUST00000207748	DE genes from Visium - Uncoupling protein (mitochondrial - proton carrier)	51
VEGFD	Vegfd	ENSMUSG00000031380	ENSMUST00000033751	DE genes from Visium - Vascular endothelial growth factor	62
VIL1	Vil1	ENSMUSG00000026175	ENSMUST00000027366	DE genes from Visium - Villin	98
YPEL4	Ypel4	ENSMUSG00000034059	ENSMUST00000238573	DE genes from Visium - Yippee like	51
ZFP36L2	Zfp36l2	ENSMUSG00000045817	ENSMUST00000060366	DE genes from Visium - Zinc finger protein	83
FOXP1	Foxp1	ENSMUSG00000030067	ENSMUST00000177410	Differentially methylated - forkhead box	50
INPP5J	Inpp5j	ENSMUSG00000034570	ENSMUST00000148939	Differentially methylated - Inositol polyphosphate phosphatase	71
RPTOR	Rptor	ENSMUSG00000025583	ENSMUST00000026671	Differentially methylated genes	200
ADAM17	Adam17	ENSMUSG00000052593	ENSMUST00000232107	Differentially Methylated Genes - A disintegrin-like and metallopeptidase domain	61
ARAF	Araf	ENSMUSG00000001127	ENSMUST00000120356	Differentially Methylated Genes - A-Raf proto-oncogene - serine/threonine kinase	56
ARPC1A	Arpc1a	ENSMUSG00000029621	ENSMUST00000031625	Differentially Methylated Genes - Actin related protein 2/3 complex	54
AKT1	Akt1	ENSMUSG00000001729	ENSMUST00000001780	Differentially Methylated Genes - Akt serine/threonine kinase	52
BCL2L1	Bcl2l1	ENSMUSG00000007659	ENSMUST00000007803	Differentially Methylated Genes - BCL2-like	75
CACNA1D	Cacna1d	ENSMUSG00000015968	ENSMUST00000112250	Differentially Methylated Genes - Calcium voltage-gated channel subunit	69
CACNA1C	Cacna1c	ENSMUSG00000051331	ENSMUST00000186889	Differentially Methylated Genes - Calcium voltage-gated channel subunit	152
CACNA1A	Cacna1a	ENSMUSG00000034656	ENSMUST00000238337	Differentially Methylated Genes - Calcium voltage-gated channel subunit	64
FURIN	Furin	ENSMUSG00000030530	ENSMUST00000107362	Differentially Methylated Genes - Calcium-dependent serine endoprotease	125
CREB3L2	Creb3l2	ENSMUSG00000038648	ENSMUST00000041093	Differentially Methylated Genes - Cyclin AMP responsive element binding protein	200
CREB1	Creb1	ENSMUSG00000025958	ENSMUST00000087366	Differentially Methylated Genes - Cyclin AMP responsive element binding protein	94
DLL4	Dll4	ENSMUSG00000027314	ENSMUST00000102517	Differentially Methylated Genes - Delta-like canonical Notch ligand	111
DVL3	Dvl3	ENSMUSG00000003233	ENSMUST00000171572	Differentially Methylated Genes - Dishevelled segment polarity protein	60
DUSP4	Dusp4	ENSMUSG00000031530	ENSMUST00000033930	Differentially Methylated Genes - Dual specificity phosphatase	76
ELK1	Elk1	ENSMUSG00000009406	ENSMUST00000009550	Differentially Methylated Genes - ETS transcription factor	105
FGF21	Fgf21	ENSMUSG00000030827	ENSMUST00000033099	Differentially Methylated Genes - Fibroblast growth factor	54
FGFR2	Fgfr2	ENSMUSG00000030849	ENSMUST00000124096	Differentially Methylated Genes - Fibroblast growth factor receptor	60
FIG4	Fig4	ENSMUSG00000038417	ENSMUST00000043814	Differentially Methylated Genes - FIG4 phosphoinositide phosphatase	98
FLNB	Flnb	ENSMUSG00000025278	ENSMUST00000052678	Differentially Methylated Genes - Filamin	288
GNG12	Gng12	ENSMUSG00000036402	ENSMUST00000043148	Differentially Methylated Genes - G protein subunit	61
GNB5	Gnb5	ENSMUSG00000032192	ENSMUST00000215875	Differentially Methylated Genes - G protein subunit	67
HSPA1B	Hspa1b	ENSMUSG00000090877	ENSMUST00000172753	Differentially Methylated Genes - Heat shock protein	42
IL1RAP	Il1rap	ENSMUSG00000022514	ENSMUST00000174202	Differentially Methylated Genes - IL1 receptor accessory protein	54
IMPA1	Impa1	ENSMUSG00000027531	ENSMUST00000118410	Differentially Methylated Genes - Inositol monophosphatase	50
INPP4A	Inpp4a	ENSMUSG00000026113	ENSMUST00000027287	Differentially Methylated Genes - Inositol polyphosphate phosphatase	71
INPP5B	Inpp5b	ENSMUSG00000028894	ENSMUST00000094782	Differentially Methylated Genes - Inositol polyphosphate phosphatase	99
INPP5A	Inpp5a	ENSMUSG00000025477	ENSMUST00000106098	Differentially Methylated Genes - Inositol polyphosphate phosphatase	78
ITPK1	Itpk1	ENSMUSG00000057963	ENSMUST00000046518	Differentially Methylated Genes - Inositol triphosphate kinase	84
ITPKB	Itpkb	ENSMUSG00000038855	ENSMUST00000070181	Differentially Methylated Genes - Inositol triphosphate kinase	184
ITPR3	Itpr3	ENSMUSG00000042644	ENSMUST00000049308	Differentially Methylated Genes - Inositol triphosphate receptor	269
MKNK2	Mknk2	ENSMUSG00000020190	ENSMUST00000003433	Differentially Methylated Genes - MAPK-interacting serine/threonine kinase	90
MAML3	Maml3	ENSMUSG00000061143	ENSMUST00000118075	Differentially Methylated Genes - Mastermind-like transcriptional coactivator	158
MECOM	Mecom	ENSMUSG00000027684	ENSMUST00000108271	Differentially Methylated Genes - MDS1 and EVI1 complex locus	112
MAPK13	Mapk13	ENSMUSG00000004864	ENSMUST00000004986	Differentially Methylated Genes - Mitogen-activated protein kinase	50
MAPK14	Mapk14	ENSMUSG00000053436	ENSMUST00000114752	Differentially Methylated Genes - Mitogen-activated protein kinase	100
MAP2K6	Map2k6	ENSMUSG00000020623	ENSMUST00000146084	Differentially Methylated Genes - Mitogen-activated protein kinase	61
MAPK9	Mapk9	ENSMUSG00000020366	ENSMUST00000164643	Differentially Methylated Genes - Mitogen-activated protein kinase	138
MEF2C	Mef2c	ENSMUSG00000005583	ENSMUST00000197146	Differentially Methylated Genes - Myocyte enhancer factor	157
MTM1	Mtm1	ENSMUSG00000031337	ENSMUST00000025391	Differentially Methylated Genes - Myotubularin	83
OCRL	Ocrl	ENSMUSG00000001173	ENSMUST00000115013	Differentially Methylated Genes - OCRL inositol polyphosphate phosphatase	91
PIK3R2	Pik3r2	ENSMUSG00000031834	ENSMUST00000034296	Differentially Methylated Genes - Phosphatidylinositol	57
PIK3CB	Pik3cb	ENSMUSG00000032462	ENSMUST00000035037	Differentially Methylated Genes - Phosphatidylinositol	55
PIK3C3	Pik3c3	ENSMUSG00000033628	ENSMUST00000115812	Differentially Methylated Genes - Phosphatidylinositol	104
PI4KB	Pi4kb	ENSMUSG00000038861	ENSMUST00000133166	Differentially Methylated Genes - Phosphatidylinositol	50
PIP5K1C	Pip5k1c	ENSMUSG00000034902	ENSMUST00000163075	Differentially Methylated Genes - Phosphatidylinositol	109
PI4KA	Pi4ka	ENSMUSG00000041720	ENSMUST00000232232	Differentially Methylated Genes - Phosphatidylinositol	150
PIK3CA	Pik3ca	ENSMUSG00000027665	ENSMUST00000108242	Differentially Methylated Genes - Phosphatidylinositol-4 - 5-bisphosphate 3-kinase catalytic subunit	167
PLCB3	Plcb3	ENSMUSG00000024960	ENSMUST00000025912	Differentially Methylated Genes - Phospholipase	101
PLA2G4A	Pla2g4a	ENSMUSG00000056220	ENSMUST00000070200	Differentially Methylated Genes - Phospholipase	84
PLCB1	Plcb1	ENSMUSG00000051177	ENSMUST00000110116	Differentially Methylated Genes - Phospholipase	177
PLAAT3	Plaat3	ENSMUSG00000060675	ENSMUST00000136756	Differentially Methylated Genes - Phospholipase A and acyltransferase	59
PDGFA	Pdgfa	ENSMUSG00000025856	ENSMUST00000046901	Differentially Methylated Genes - Platelet-derived growth factor	58
PDGFRB	Pdgfrb	ENSMUSG00000024620	ENSMUST00000025522	Differentially Methylated Genes - Platelet-derived growth factor receptor	168
PRKACA	Prkaca	ENSMUSG00000005469	ENSMUST00000005606	Differentially Methylated Genes - Protein kinase	62
PRKCA	Prkca	ENSMUSG00000050965	ENSMUST00000059595	Differentially Methylated Genes - Protein kinase	237
RASSF5	Rassf5	ENSMUSG00000026430	ENSMUST00000068564	Differentially Methylated Genes - Ras association domain family member	94
RB1	Rb1	ENSMUSG00000022105	ENSMUST00000022701	Differentially Methylated Genes - RB transcriptional corepressor	108
RELA	Rela	ENSMUSG00000024927	ENSMUST00000025867	Differentially Methylated Genes - RELA proto-oncogene - NFkB subunit	80
SOS2	Sos2	ENSMUSG00000034801	ENSMUST00000035773	Differentially Methylated Genes - SOS Ras/Rho guanine nucleotide exchange factor	102
TLE4	Tle4	ENSMUSG00000024642	ENSMUST00000167776	Differentially Methylated Genes - TLE family member transcriptional corepressor	121
RAF1	Raf1	ENSMUSG00000000441	ENSMUST00000203759	Differentially Methylated Genes - v-raf-leukemia viral oncogene	45
ATP1B1	Atp1b1	ENSMUSG00000026576	ENSMUST00000027863	Duct	66
CFTR	Cftr	ENSMUSG00000041301	ENSMUST00000045706	Duct - Cystic fibrosis transmembrane conductance regulator	189
KRT19	Krt19	ENSMUSG00000020911	ENSMUST00000007317	Duct - Keratin	68
TFF1	Tff1	ENSMUSG00000024032	ENSMUST00000024831	Duct - Trefoil Factor 1	64
C3	C3	ENSMUSG00000024164	ENSMUST00000024988	Duct	156
CTNNA1	Ctnna1	ENSMUSG00000037815	ENSMUST00000042345	EMT/MET - Alpha catenin	73
CDH1	Cdh1	ENSMUSG00000000303	ENSMUST00000000312	EMT/MET - E-cadherin	139
JUP	Jup	ENSMUSG00000001552	ENSMUST00000001592	EMT/MET - Junction plakoglobin	83
CDH2	Cdh2	ENSMUSG00000024304	ENSMUST00000115850	EMT/MET - N-cadherin	110
SNAI2	Snai2	ENSMUSG00000022676	ENSMUST00000023356	EMT/MET - Snail family zinc finger	50
SNAI1	Snai1	ENSMUSG00000042821	ENSMUST00000052631	EMT/MET - Snail family zinc finger	51
TGFBR2	Tgfbr2	ENSMUSG00000032440	ENSMUST00000061101	EMT/MET - TGFb receptor	141
TWIST1	Twist1	ENSMUSG00000035799	ENSMUST00000049089	EMT/MET - Twist basic helix-loop-helix transcription factor 1	54
VIM	Vim	ENSMUSG00000026728	ENSMUST00000028062	EMT/MET - Vimentin	55
ZEB1	Zeb1	ENSMUSG00000024238	ENSMUST00000025081	EMT/MET - Zinc finger E-box binding homeobox 1	77
CHGA	Chga	ENSMUSG00000021194	ENSMUST00000021610	Endocrine - Chromogranin A	50
GCG	Gcg	ENSMUSG00000000394	ENSMUST00000102733	Endocrine - Glucagon	62
INS1	Ins1	ENSMUSG00000035804	ENSMUST00000039652	Endocrine - Insulin	52
IAPP	Iapp	ENSMUSG00000041681	ENSMUST00000041993	Endocrine - Islet amyloid polypeptide	71
NEUROD1	Neurod1	ENSMUSG00000034701	ENSMUST00000041099	Endocrine - Neurogenic differentiation	65
TTR	Ttr	ENSMUSG00000061808	ENSMUST00000075312	Endocrine - Transthyretin	53
PECAM1	Pecam1	ENSMUSG00000020717	ENSMUST00000183610	Endothelial - Cd31 - endothelial marker	95
HDAC6	Hdac6	ENSMUSG00000031161	ENSMUST00000115642	Epigenetic modifier	127
DNMT3A	Dnmt3a	ENSMUSG00000020661	ENSMUST00000020991	Epigenetic Modifier - DNA methyltransferase	127
DNMT3B	Dnmt3b	ENSMUSG00000027478	ENSMUST00000103151	Epigenetic Modifier - DNA methyltransferase	115
DNMT1	Dnmt1	ENSMUSG00000004099	ENSMUST00000177754	Epigenetic Modifier - DNA methyltransferase	132
NAP1L5	Nap1l5	ENSMUSG00000055430	ENSMUST00000059539	Epigenetic Modifier - Nucleosome assembly protein-like	53
TET1	Tet1	ENSMUSG00000047146	ENSMUST00000050826	Epigenetic Modifier - Tet methylcytosine dioxygenase	385
TET2	Tet2	ENSMUSG00000040943	ENSMUST00000197118	Epigenetic Modifier - Tet methylcytosine dioxygenase	34
COL6A1	Col6a1	ENSMUSG00000001119	ENSMUST00000001147	Fibroblast - Collagen	131
COL1A1	Col1a1	ENSMUSG00000001506	ENSMUST00000001547	Fibroblast - Collagen	164
COL1A2	Col1a2	ENSMUSG00000029661	ENSMUST00000031668	Fibroblast - Collagen	121
COL6A3	Col6a3	ENSMUSG00000048126	ENSMUST00000097653	Fibroblast - Collagen	256
DCN	Dcn	ENSMUSG00000019929	ENSMUST00000105287	Fibroblast - Decorin	55
FN1	Fn1	ENSMUSG00000026193	ENSMUST00000190780	Fibroblast - Fibronectin	131
MMP11	Mmp11	ENSMUSG00000000901	ENSMUST00000219728	Fibroblast - Matrix metallopeptidase	53
PDPN	Pdpn	ENSMUSG00000028583	ENSMUST00000030317	Fibroblast - Podoplanin	56
THY1	Thy1	ENSMUSG00000032011	ENSMUST00000213733	Fibroblast - Thymus cell antigen	41
TIMP1	Timp1	ENSMUSG00000001131	ENSMUST00000009530	Fibroblast - Tissue inhibitor of metalloproteinase	69
PTPRC	Ptprc	ENSMUSG00000026395	ENSMUST00000182755	Hematopoietic (Cd45)	128
ARNT	Arnt	ENSMUSG00000015522	ENSMUST00000090804	Homer Motif Analysis (Hif1b)	58
DNAJC12	Dnajc12	ENSMUSG00000036764	ENSMUST00000129625	Homer Motif Analysis - Jdp1 (DnaJ heat shock protein family (Hsp40) member)	53
BATF	Batf	ENSMUSG00000034266	ENSMUST00000040536	Homer Motif Analysis - AP-1/ATF superfamily TF	52
ATF4	Atf4	ENSMUSG00000042406	ENSMUST00000109605	Homer Motif Analysis - AP-1/ATF superfamily TF	54
ATF2	Atf2	ENSMUSG00000027104	ENSMUST00000124737	Homer Motif Analysis - AP-1/ATF superfamily TF	78
ATF3	Atf3	ENSMUSG00000026628	ENSMUST00000195117	Homer Motif Analysis - AP-1/ATF superfamily TF	60
USF1	Usf1	ENSMUSG00000026641	ENSMUST00000161241	Homer Motif Analysis - bHLH TF	65
USF2	Usf2	ENSMUSG00000058239	ENSMUST00000167285	Homer Motif Analysis - bHLH TF	54
GATA3	Gata3	ENSMUSG00000015619	ENSMUST00000102976	Homer Motif Analysis - GATA binding protein	57
HIF1A	Hif1a	ENSMUSG00000021109	ENSMUST00000110461	Homer Motif Analysis - Hypoxia factor	122
JDP2	Jdp2	ENSMUSG00000034271	ENSMUST00000171754	Homer Motif Analysis - Jun dimerization protein 2	52
NF1	Nf1	ENSMUSG00000020716	ENSMUST00000071325	Homer Motif Analysis - Neurofibromin	51
FOS	Fos	ENSMUSG00000021250	ENSMUST00000021674	Homer Motif Analysis - Proto-oncogene	61
FOSL1	Fosl1	ENSMUSG00000024912	ENSMUST00000025850	Homer Motif Analysis - Proto-oncogene	51
FOSL2	Fosl2	ENSMUSG00000029135	ENSMUST00000031017	Homer Motif Analysis - Proto-oncogene	191
JUND	Jund	ENSMUSG00000071076	ENSMUST00000095267	Homer Motif Analysis - Proto-oncogene	58
JUN	Jun	ENSMUSG00000052684	ENSMUST00000107094	Homer Motif Analysis - Proto-oncogene	88
MYC	Myc	ENSMUSG00000022346	ENSMUST00000160009	Homer Motif Analysis - Proto-oncogene	50
FOSB	Fosb	ENSMUSG00000003545	ENSMUST00000208505	Homer Motif Analysis - Proto-oncogene	68
RORC	Rorc	ENSMUSG00000028150	ENSMUST00000197040	Homer Motif Analysis - RAR Related Orphan Receptor	81
CLEC3B	Clec3b	ENSMUSG00000025784	ENSMUST00000026890	iCAF - C-type lectin domain family	54
CXCL12	Cxcl12	ENSMUSG00000061353	ENSMUST00000112866	iCAF - Chemokine (C-X-C motif) ligand	55
COL14A1	Col14a1	ENSMUSG00000022371	ENSMUST00000125416	iCAF - Collagen	62
HAS1	Has1	ENSMUSG00000003665	ENSMUST00000003762	iCAF - Hyaluronan synthase 1	66
IL6	Il6	ENSMUSG00000025746	ENSMUST00000195978	iCAF - Interleukin	54
PI16	Pi16	ENSMUSG00000024011	ENSMUST00000114699	iCAF - Peptidase inhibitor 16	57
CD68	Cd68	ENSMUSG00000018774	ENSMUST00000018918	M1 Macrophage - CD antigen	57
FCGR1	Fcgr1	ENSMUSG00000015947	ENSMUST00000029748	M1 Macrophage - CD antigen	60
FCGR2B	Fcgr2b	ENSMUSG00000026656	ENSMUST00000081103	M1 Macrophage - CD antigen	56
CD86	Cd86	ENSMUSG00000022901	ENSMUST00000089620	M1 Macrophage - CD antigen	80
MSR1	Msr1	ENSMUSG00000025044	ENSMUST00000170091	M1 Macrophage - CD antigen	65
CD80	Cd80	ENSMUSG00000075122	ENSMUST00000232409	M1 Macrophage - CD antigen	67
CCL5	Ccl5	ENSMUSG00000035042	ENSMUST00000035938	M1 Macrophage - Chemokine (C-C motif) ligand	43
CXCL16	Cxcl16	ENSMUSG00000018920	ENSMUST00000019064	M1 Macrophage - Chemokine (C-X-C motif) ligand	71
CXCL9	Cxcl9	ENSMUSG00000029417	ENSMUST00000113093	M1 Macrophage - Chemokine (C-X-C motif) ligand	74
IRF5	Irf5	ENSMUSG00000029771	ENSMUST00000171527	M1 Macrophage - Interferon regulatory factor	35
IRF3	Irf3	ENSMUSG00000003184	ENSMUST00000207128	M1 Macrophage - Interferon regulatory factor	51
IL23A	Il23a	ENSMUSG00000025383	ENSMUST00000026449	M1 Macrophage - Interleukin	56
IL1B	Il1b	ENSMUSG00000027398	ENSMUST00000028881	M1 Macrophage - Interleukin	54
LY6C1	Ly6c1	ENSMUSG00000079018	ENSMUST00000188845	M1 Macrophage - Lymphocyte antigen	40
NFKB1	Nfkb1	ENSMUSG00000028163	ENSMUST00000132668	M1 Macrophage - NF-kabba-beta	67
STAT5B	Stat5b	ENSMUSG00000020919	ENSMUST00000004143	M1 Macrophage - Signal transducer and activator of transcription	114
STAT5A	Stat5a	ENSMUSG00000004043	ENSMUST00000107357	M1 Macrophage - Signal transducer and activator of transcription	51
STAT1	Stat1	ENSMUSG00000026104	ENSMUST00000186857	M1 Macrophage - Signal transducer and activator of transcription	106
TLR2	Tlr2	ENSMUSG00000027995	ENSMUST00000029623	M1 Macrophage - Toll-like receptor	93
TLR4	Tlr4	ENSMUSG00000039005	ENSMUST00000048096	M1 Macrophage - Toll-like receptor	118
TNF	Tnf	ENSMUSG00000024401	ENSMUST00000025263	M1 Macrophage - Tumor necrosis factor	58
ARG1	Arg1	ENSMUSG00000019987	ENSMUST00000020161	M2 Macrophage - Arginase	54
CD209A	Cd209a	ENSMUSG00000031494	ENSMUST00000012847	M2 Macrophage - CD antigen	55
MRC1	Mrc1	ENSMUSG00000026712	ENSMUST00000028045	M2 Macrophage - CD antigen	133
CD163	Cd163	ENSMUSG00000008845	ENSMUST00000032234	M2 Macrophage - CD antigen	85
CD14	Cd14	ENSMUSG00000051439	ENSMUST00000061829	M2 Macrophage - CD antigen	60
CSF1R	Csf1r	ENSMUSG00000024621	ENSMUST00000115268	M2 Macrophage - CD antigen	96
CCL22	Ccl22	ENSMUSG00000031779	ENSMUST00000034231	M2 Macrophage - Chemokine (C-C motif) ligand	60
CCL24	Ccl24	ENSMUSG00000004814	ENSMUST00000201401	M2 Macrophage - Chemokine (C-C motif) ligand	49
CHIL3	Chil3	ENSMUSG00000040809	ENSMUST00000063062	M2 Macrophage - Chitinase	34
IRF4	Irf4	ENSMUSG00000021356	ENSMUST00000110307	M2 Macrophage - Interferon regulatory factor	145
IL10	Il10	ENSMUSG00000016529	ENSMUST00000016673	M2 Macrophage - Interleukin	56
KDM6B	Kdm6b	ENSMUSG00000018476	ENSMUST00000094077	M2 Macrophage - Lysine demethylase	167
MAF	Maf	ENSMUSG00000055435	ENSMUST00000109104	M2 Macrophage - MAF bZIP transcription factor	118
PPARG	Pparg	ENSMUSG00000000440	ENSMUST00000000450	M2 Macrophage - Peroxisome proliferator activated receptor	56
PPARD	Ppard	ENSMUSG00000002250	ENSMUST00000002320	M2 Macrophage - Peroxisome proliferator activated receptor	56
RETNLA	Retnla	ENSMUSG00000061100	ENSMUST00000238847	M2 Macrophage - Resistin like alpha	48
STAT6	Stat6	ENSMUSG00000002147	ENSMUST00000092074	M2 Macrophage - Signal transducer and activator of transcription	106
STAT3	Stat3	ENSMUSG00000004040	ENSMUST00000127638	M2 Macrophage - Signal transducer and activator of transcription	137
TGFB1	Tgfb1	ENSMUSG00000002603	ENSMUST00000002678	M2 Macrophage - Transforming growth factor beta	51
VEGFA	Vegfa	ENSMUSG00000023951	ENSMUST00000024747	M2 Macrophage - Vascular endothelial growth factor	54
ADGRE1	Adgre1	ENSMUSG00000004730	ENSMUST00000086763	Macrophage	100
COL12A1	Col12a1	ENSMUSG00000032332	ENSMUST00000135009	myCAF - Collagen	53
ACTA2	Acta2	ENSMUSG00000035783	ENSMUST00000039631	myCAF - Smooth muscle actin	54
THBS2	Thbs2	ENSMUSG00000023885	ENSMUST00000170872	myCAF - Thrombospondin	144
TAGLN	Tagln	ENSMUSG00000032085	ENSMUST00000034590	myCAF - Transgelin	58
FOXA1	Foxa1	ENSMUSG00000035451	ENSMUST00000044380	Pancreatic Development - Forkhead box	75
FOXA2	Foxa2	ENSMUSG00000037025	ENSMUST00000109964	Pancreatic Development - Forkhead box	60
GATA6	Gata6	ENSMUSG00000005836	ENSMUST00000047762	Pancreatic Development - GATA binding protein	70
GATA4	Gata4	ENSMUSG00000021944	ENSMUST00000121312	Pancreatic Development - GATA binding protein	74
NKX6-1	Nkx6-1	ENSMUSG00000035187	ENSMUST00000044125	Pancreatic Development - NK6 homeobox 1	69
PDX1	Pdx1	ENSMUSG00000029644	ENSMUST00000085591	Pancreatic Development - Pancreatic and duodenal homeobox 1	58
SOX17	Sox17	ENSMUSG00000025902	ENSMUST00000191939	Pancreatic Development - SRY box 17	50
GNAS	Gnas	ENSMUSG00000027523	ENSMUST00000238267	PDAC	60
COLEC11	Colec11	ENSMUSG00000036655	ENSMUST00000036136	Pericyte - Collectin	53
DAZAP2	Dazap2	ENSMUSG00000000346	ENSMUST00000000356		59
ANXA4	Anxa4	ENSMUSG00000029994	ENSMUST00000001187		60
SYNGR1	Syngr1	ENSMUSG00000022415	ENSMUST00000009728		64
DDIT4	Ddit4	ENSMUSG00000020108	ENSMUST00000020308		50
SMAD7	Smad7	ENSMUSG00000025880	ENSMUST00000026999		94
PMEPA1	Pmepa1	ENSMUSG00000038400	ENSMUST00000036248		113
ENSMUSG00000057069	Ero1lb	ENSMUSG00000057069	ENSMUST00000071973		78
TET3	Tet3	ENSMUSG00000034832	ENSMUST00000089622		154
ARHGAP23	Arhgap23	ENSMUSG00000049807	ENSMUST00000093940		58

### Sheet: Marker_gene_categories
acinar	duct	panin	pi3k	ap1
Amy1	Atp1b1	Cdkn2a	Fig4	Batf
Bhlha15	C3	Krt17	Impa1	Atf4
Ctrc	Cftr	Kras	Inpp4a	Atf2
Gp2	Krt19	Klf5	Inpp5b	Atf3
Ptf1a	Tff1	Klf4	Inpp5a	Jdp2
Rbpj		Muc5ac	Inpp5j	Fos
Rbpjl		Reg3g	Itpk1	Fosl1
		Reg3a	Itpkb	Fosl2
		Sox9	Itpr3	Jund
			Ocrl	Jun
			Pik3r2	Junb
			Pik3cb	Fosb
			Pik3c3
			Pi4kb
			Pip5k1c
			Pi4ka
			Pik3ca
