## Supplementary Table 8 for "DNA methylation memory of pancreatic acinar-ductal metaplasia transition state altering Kras-downstream PI3K and Rho GTPase signaling in the absence of Kras mutation"

### Sheet: Sheet1
Name	Direction	Sequence	Length	Start Position	Stop Position	Tm	GC%	Amplicon Length
Amy2a5_Mm	Forward	ACTCTGCTTGGGACTTTAACG	21	454	474	58.23	47.62	137
	Reverse Complement	CACCTTGGTACGAACATAATCTTTC	25	590	566	58.23	40
KLF4_Hs	Forward	CCTGGCGAGTCTGACATGG	19	610	628	60.15	63.16	126
	Reverse Complement	CTCCCGCCAGCGGTTATT	18	735	718	59.81	61.11
Beta-actin_Mm	Forward	TGAGCGCAAGTACTCTGTGTGGAT	24	1083	1106	64.15	50	95
	Reverse Complement	ACTCATCGTACTCCTGCTTGCTGATCC	27	1177	1151	66.16	51.85
